# Lessons on fruiting body morphogenesis from genomes and transcriptomes of Agaricomycetes

**DOI:** 10.1101/2021.12.09.471732

**Authors:** László G. Nagy, Peter Jan Vonk, Markus Künzler, Csenge Földi, Máté Virágh, Robin A. Ohm, Florian Hennicke, Balázs Bálint, Árpád Csernetics, Botond Hegedüs, Zhihao Hou, Xiao-Bin Liu, Shen Nan, Manish Pareek, Neha Sahu, Benedek Szathmári, Torda Varga, Hongli Wu, Xiao Yang, Zsolt Merényi

## Abstract

Fruiting bodies of mushroom-forming fungi (Agaricomycetes) are among the most complex structures produced by fungi. Unlike vegetative hyphae, fruiting bodies grow determinately and follow a genetically encoded developmental program that orchestrates tissue differentiation, growth and sexual sporulation. In spite of more than a century of research, our understanding of the molecular details of fruiting body morphogenesis is limited and a general synthesis on the genetics of this complex process is lacking. In this paper, we aim to comprehensively identify conserved genes related to fruiting body morphogenesis and distill novel functional hypotheses for functionally poorly characterized genes. As a result of this analysis, we report 921 conserved developmentally expressed gene families, only a few dozens of which have previously been reported in fruiting body development. Based on literature data, conserved expression patterns and functional annotations, we provide informed hypotheses on the potential role of these gene families in fruiting body development, yielding the most complete description of molecular processes in fruiting body morphogenesis to date. We discuss genes related to the initiation of fruiting, differentiation, growth, cell surface and cell wall, defense, transcriptional regulation as well as signal transduction. Based on these data we derive a general model of fruiting body development, which includes an early, proliferative phase that is mostly concerned with laying out the mushroom body plan (via cell division and differentiation), and a second phase of growth via cell expansion as well as meiotic events and sporulation. Altogether, our discussions cover 1480 genes of *Coprinopsis cinerea*, and their orthologs in *Agaricus bisporus, Cyclocybe aegerita, Armillaria ostoyae, Auriculariopsis ampla, Laccaria bicolor, Lentinula edodes, Lentinus tigrinus, Mycena kentingensis, Phanerochaete chrysosporium, Pleurotus ostreatus,* and *Schizophyllum commune*, providing functional hypotheses for ∼10% of genes in the genomes of these species. Although experimental evidence for the role of these genes will need to be established in the future, our data provide a roadmap for guiding functional analyses of fruiting related genes in the Agaricomycetes. We anticipate that the gene compendium presented here, combined with developments in functional genomics approaches will contribute to uncovering the genetic bases of one of the most spectacular multicellular developmental processes in fungi.
