## Supplementary Table 2 for "Lessons on fruiting body morphogenesis from genomes and transcriptomes of Agaricomycetes"

### Sheet: a
Supplementary Table REA/a Summary of different species, stages and tissue types which were re-analysed in this study. Column 'Raw read numbers' represents the total number of uniquely mapped reads, which were mapped to a feature (FeatureCounts output). Samples excluded for quality reasons showed in column 'excluded'.
Species	Stage	Stage abbreviation	Tissue	Tissue abbreviation	Biological replicates	Raw read number	Excluded from
Agaricus bisporus	fruiting body	FB	annulus	A	R1	2.35818e+07
Agaricus bisporus	fruiting body	FB	annulus	A	R2	1.71721e+07
Agaricus bisporus	fruiting body	FB	cap	C	R1	1.99289e+07
Agaricus bisporus	fruiting body	FB	cap	C	R2	1.76925e+07
Agaricus bisporus	fruiting body	FB	lamellae	L	R1	1.47728e+07
Agaricus bisporus	fruiting body	FB	lamellae	L	R2	1.72576e+07
Agaricus bisporus	fruiting body	FB	stipe central	Sc	R1	1.41304e+07
Agaricus bisporus	fruiting body	FB	stipe central	Sc	R2	1.47542e+07
Agaricus bisporus	fruiting body	FB	stipe shell	Ss	R1	1.42885e+07
Agaricus bisporus	fruiting body	FB	stipe shell	Ss	R2	1.83534e+07
Agaricus bisporus	fruiting body	FB	stipe outer layer	Sv	R1	1.77754e+07
Agaricus bisporus	fruiting body	FB	stipe outer layer	Sv	R2	1.31444e+07
Agaricus bisporus	fruiting body	FB	veil	V	R1	2.47858e+07
Agaricus bisporus	fruiting body	FB	veil	V	R2	1.86961e+07
Agaricus bisporus	Primordia 1	P1	-	-	R1	1.28288e+07
Agaricus bisporus	Primordia 1	P1	-	-	R2	1.44986e+07
Agaricus bisporus	Primordia 2	P2	stipe central	Sc	R1	1.4056e+07
Agaricus bisporus	Primordia 2	P2	stipe central	Sc	R2	1.71001e+07
Agaricus bisporus	Primordia 2	P2	stipe shell	Ss	R1	1.39828e+07
Agaricus bisporus	Primordia 2	P2	stipe shell	Ss	R2	1.45625e+07
Agaricus bisporus	vegetative mycelium	VM	-	-	R1	1.42686e+07
Agaricus bisporus	vegetative mycelium	VM	-	-	R2	1.47605e+07
Agaricus bisporus	young fruiting body	YFB	cap	C	R1	1.46486e+07
Agaricus bisporus	young fruiting body	YFB	cap	C	R2	1.41692e+07
Agaricus bisporus	young fruiting body	YFB	lamellae	L	R1	1.52081e+07
Agaricus bisporus	young fruiting body	YFB	lamellae	L	R2	1.41048e+07
Agaricus bisporus	young fruiting body	YFB	stipe central	Sc	R1	14253978
Agaricus bisporus	young fruiting body	YFB	stipe central	Sc	R2	1.62309e+07
Agaricus bisporus	young fruiting body	YFB	stipe shell	Ss	R1	1.52595e+07
Agaricus bisporus	young fruiting body	YFB	stipe shell	Ss	R2	1.57956e+07
Agaricus bisporus	young fruiting body	YFB	stipe outer layer	Sv	R1	1.4102e+07
Agaricus bisporus	young fruiting body	YFB	stipe outer layer	Sv	R2	1.86805e+07
Agaricus bisporus	young fruiting body	YFB	veil	V	R1	1.39503e+07
Agaricus bisporus	young fruiting body	YFB	veil	V	R2	1.5016e+07
Armillaria ostoyae	fruiting body	FB	cap	C	R1	1.65505e+07
Armillaria ostoyae	fruiting body	FB	cap	C	R2	1.43658e+07
Armillaria ostoyae	fruiting body	FB	cap	C	R3	1.52747e+07
Armillaria ostoyae	fruiting body	FB	lamellae	L	R1	1.57302e+07
Armillaria ostoyae	fruiting body	FB	lamellae	L	R2	1.36271e+07
Armillaria ostoyae	fruiting body	FB	lamellae	L	R3	1.18705e+07
Armillaria ostoyae	fruiting body	FB	stipe	S	R1	1.43472e+07
Armillaria ostoyae	fruiting body	FB	stipe	S	R2	6.11159e+07
Armillaria ostoyae	fruiting body	FB	stipe	S	R3	2.14428e+07
Armillaria ostoyae	Primordia 1	P1	-	-	R1	1.54274e+07
Armillaria ostoyae	Primordia 1	P1	-	-	R2	1.41124e+07
Armillaria ostoyae	Primordia 1	P1	-	-	R3	1.97699e+07
Armillaria ostoyae	Primordia 2	P2	cap	C	R1	1.52953e+07
Armillaria ostoyae	Primordia 2	P2	cap	C	R2	1.72324e+07
Armillaria ostoyae	Primordia 2	P2	cap	C	R3	2.10156e+07
Armillaria ostoyae	Primordia 2	P2	stipe	S	R1	1.50271e+07
Armillaria ostoyae	Primordia 2	P2	stipe	S	R2	1.68184e+07
Armillaria ostoyae	Primordia 2	P2	stipe	S	R3	1.42451e+07
Armillaria ostoyae	rhizomorphs	RMA	-	-	R1	2.00458e+07	plotting
Armillaria ostoyae	rhizomorphs	RMA	-	-	R2	1.67873e+07	plotting
Armillaria ostoyae	rhizomorphs	RMA	-	-	R3	2.53463e+07	plotting
Armillaria ostoyae	vegetative mycelium	VM	-	-	R1	1.67611e+07
Armillaria ostoyae	vegetative mycelium	VM	-	-	R2	1.63477e+07
Armillaria ostoyae	vegetative mycelium	VM	-	-	R3	1.54833e+07
Armillaria ostoyae	young fruiting body	YFB	cap	C	R1	1.19275e+07
Armillaria ostoyae	young fruiting body	YFB	cap	C	R2	7.59408e+07
Armillaria ostoyae	young fruiting body	YFB	cap	C	R3	3.9996e+07
Armillaria ostoyae	young fruiting body	YFB	stipe	S	R1	2.17257e+07
Armillaria ostoyae	young fruiting body	YFB	stipe	S	R2	2.01395e+07
Armillaria ostoyae	young fruiting body	YFB	stipe	S	R3	1.66536e+07
Auriculariopsis ampla	fruiting body	FB	-	-	R1	1.31363e+07
Auriculariopsis ampla	fruiting body	FB	-	-	R2	6.86209e+06
Auriculariopsis ampla	fruiting body	FB	-	-	R3	5.65867e+06
Auriculariopsis ampla	Primordia 1	P1	-	-	R1	5.28698e+06
Auriculariopsis ampla	Primordia 1	P1	-	-	R2	5.87684e+06
Auriculariopsis ampla	Primordia 1	P1	-	-	R3	9.56863e+06
Auriculariopsis ampla	Primordia 2	P2	-	-	R1	9.36603e+06
Auriculariopsis ampla	Primordia 2	P2	-	-	R2	8.89432e+06
Auriculariopsis ampla	Primordia 2	P2	-	-	R3	6.31735e+06
Auriculariopsis ampla	vegetative mycelium	VM	-	-	R1	9.02694e+06
Auriculariopsis ampla	vegetative mycelium	VM	-	-	R2	6.81795e+06
Auriculariopsis ampla	vegetative mycelium	VM	-	-	R3	5.21408e+06
Auriculariopsis ampla	young fruiting body	YFB	-	-	R1	6.111e+06
Auriculariopsis ampla	young fruiting body	YFB	-	-	R2	9.13717e+06
Auriculariopsis ampla	young fruiting body	YFB	-	-	R3	1.20536e+07
Coprinopsis cinerea	fruiting body	FB	cap	C	R1	1.50952e+07	analysis
Coprinopsis cinerea	fruiting body	FB	cap	C	R2	2.81698e+07	analysis
Coprinopsis cinerea	fruiting body	FB	cap	C	R3	2.03647e+07	analysis
Coprinopsis cinerea	fruiting body	FB	stipe	S	R1	2.22554e+07	analysis
Coprinopsis cinerea	fruiting body	FB	stipe	S	R2	1.8026e+07	analysis
Coprinopsis cinerea	fruiting body	FB	stipe	S	R3	2.15035e+07	analysis
Coprinopsis cinerea	hyphal knot	H	-	-	R2	1.77863e+07
Coprinopsis cinerea	hyphal knot	H	-	-	R3	2.53825e+07
Coprinopsis cinerea	hyphal knot	H	-	-	R4	1.76212e+07
Coprinopsis cinerea	Primordia 1	P1	-	-	R2	2.47237e+07
Coprinopsis cinerea	Primordia 1	P1	-	-	R3	2.19543e+07
Coprinopsis cinerea	Primordia 1	P1	-	-	R4	1.30248e+07
Coprinopsis cinerea	Primordia 2	P2	-	-	R2	2.54e+07
Coprinopsis cinerea	Primordia 2	P2	-	-	R3	2.43454e+07
Coprinopsis cinerea	Primordia 2	P2	-	-	R4	1.74663e+07
Coprinopsis cinerea	vegetative mycelium	VM	-	-	R1	2.19361e+07
Coprinopsis cinerea	vegetative mycelium	VM	-	-	R2	2.26764e+07
Coprinopsis cinerea	vegetative mycelium	VM	-	-	R3	1.13838e+07
Coprinopsis cinerea	young fruiting body	YFB	cap	C	R1	1.84324e+07
Coprinopsis cinerea	young fruiting body	YFB	cap	C	R2	1.66957e+07
Coprinopsis cinerea	young fruiting body	YFB	cap	C	R3	3.08703e+07
Coprinopsis cinerea	young fruiting body	YFB	lamellae	L	R1	3.54561e+07
Coprinopsis cinerea	young fruiting body	YFB	lamellae	L	R2	1.99813e+07
Coprinopsis cinerea	young fruiting body	YFB	lamellae	L	R3	2.38213e+07
Coprinopsis cinerea	young fruiting body	YFB	stipe	S	R1	3.05767e+07
Coprinopsis cinerea	young fruiting body	YFB	stipe	S	R2	2.63756e+07
Coprinopsis cinerea	young fruiting body	YFB	stipe	S	R3	1.77125e+07
Cryptococcus neoformans	12 h stage	12h	-	-	R1	1.07613e+07
Cryptococcus neoformans	12 h stage	12h	-	-	R2	1.2218e+07
Cryptococcus neoformans	24 h stage	24h	-	-	R1	5.59989e+06
Cryptococcus neoformans	24 h stage	24h	-	-	R2	6126780
Cryptococcus neoformans	48 h stage	48h	-	-	R1	5.93554e+06
Cryptococcus neoformans	48 h stage	48h	-	-	R2	6.76997e+06
Cryptococcus neoformans	first, 6h stage (~vegetative mycelium)	6h	-	-	R1	1.19585e+07
Cryptococcus neoformans	first, 6h stage (~vegetative mycelium)	6h	-	-	R2	1.18758e+07
Cryptococcus neoformans	72 h stage	72h	-	-	R1	5.78262e+06
Cryptococcus neoformans	72 h stage	72h	-	-	R2	7148672
Laccaria bicolor	Primordia 2	P3	cap	C	R1	2.00265e+07
Laccaria bicolor	Primordia 2	P3	cap	C	R2	2.40783e+07
Laccaria bicolor	Primordia 2	P3	cap	C	R3	2.89193e+07
Laccaria bicolor	Primordia 2	P3	stipe	S	R1	2.46796e+07
Laccaria bicolor	Primordia 2	P3	stipe	S	R2	3.46331e+07
Laccaria bicolor	Primordia 2	P3	stipe	S	R3	2.47595e+07
Laccaria bicolor	young fruiting body	YFB	cap	C	R1	3.29409e+07
Laccaria bicolor	young fruiting body	YFB	cap	C	R2	2.65759e+07
Laccaria bicolor	young fruiting body	YFB	cap	C	R3	1.9101e+07
Laccaria bicolor	young fruiting body	YFB	stipe	S	R1	2.76269e+07
Laccaria bicolor	young fruiting body	YFB	stipe	S	R2	2.97928e+07
Laccaria bicolor	young fruiting body	YFB	stipe	S	R3	3.18156e+07
Laccaria bicolor	fruiting body	FB	cap	C	R1	4.43771e+07
Laccaria bicolor	fruiting body	FB	cap	C	R2	2.83798e+07
Laccaria bicolor	fruiting body	FB	cap	C	R3	2.5678e+07
Laccaria bicolor	fruiting body	FB	stipe	S	R1	2.22503e+07
Laccaria bicolor	fruiting body	FB	stipe	S	R2	1.93959e+07
Laccaria bicolor	fruiting body	FB	stipe	S	R3	2.96728e+07
Laccaria bicolor	vegetative mycelium	VM	-	-	R1	2.31354e+07
Laccaria bicolor	vegetative mycelium	VM	-	-	R2	3.34942e+07
Laccaria bicolor	vegetative mycelium	VM	-	-	R3	2.24838e+07
Lentinula edodes	Primordia 2	P3	cap	C	R1	1.28173e+07
Lentinula edodes	Primordia 2	P3	cap	C	R2	1.34777e+07
Lentinula edodes	Primordia 2	P3	cap	C	R3	1.34406e+07
Lentinula edodes	Primordia 2	P3	stipe	S	R1	1.57997e+07
Lentinula edodes	Primordia 2	P3	stipe	S	R2	1.25436e+07
Lentinula edodes	Primordia 2	P3	stipe	S	R3	1.18946e+07
Lentinula edodes	young fruiting body	YFB	cap	C	R1	1.30886e+07
Lentinula edodes	young fruiting body	YFB	cap	C	R2	1.39254e+07
Lentinula edodes	young fruiting body	YFB	cap	C	R3	1.43795e+07
Lentinula edodes	young fruiting body	YFB	stipe	S	R2	1.25556e+07
Lentinula edodes	young fruiting body	YFB	stipe	S	R3	1.2505e+07
Lentinula edodes	fruiting body	FB	cap	C	R2	1.03944e+07
Lentinula edodes	fruiting body	FB	cap	C	R3	1.10046e+07
Lentinula edodes	fruiting body	FB	stipe	S	R1	1.07519e+07
Lentinula edodes	fruiting body	FB	stipe	S	R2	1.36596e+07
Lentinula edodes	fruiting body	FB	stipe	S	R3	1.14189e+07
Lentinula edodes	vegetative mycelium	VM	-	-	R1	1.26743e+07
Lentinula edodes	vegetative mycelium	VM	-	-	R2	1.36368e+07
Lentinula edodes	vegetative mycelium	VM	-	-	R3	1.25129e+07
Lentinula edodes	Primordia 1	P1	-	-	R1	1.19231e+07
Lentinula edodes	Primordia 1	P1	-	-	R2	1.18647e+07
Lentinula edodes	Primordia 1	P1	-	-	R3	1.35705e+07
Lentinus tigrinus	fruiting body	FB	cap	C	R1	1.28622e+07
Lentinus tigrinus	fruiting body	FB	cap	C	R3	2.00566e+07
Lentinus tigrinus	fruiting body	FB	lamellae	L	R2	1.16882e+07
Lentinus tigrinus	fruiting body	FB	lamellae	L	R3	1.32207e+07
Lentinus tigrinus	fruiting body	FB	stipe	S	R1	1.35625e+07
Lentinus tigrinus	fruiting body	FB	stipe	S	R2	1.63165e+07
Lentinus tigrinus	fruiting body	FB	stipe	S	R3	1.54522e+07
Lentinus tigrinus	Primordia 1	P1	-	-	R1	1.49642e+07
Lentinus tigrinus	Primordia 1	P1	-	-	R2	2.57197e+07
Lentinus tigrinus	Primordia 1	P1	-	-	R3	1.6218e+07
Lentinus tigrinus	Primordia 2	P2	cap	C	R1	3.10781e+07
Lentinus tigrinus	Primordia 2	P2	cap	C	R2	2.86252e+07
Lentinus tigrinus	Primordia 2	P2	cap	C	R3	1.4599e+07
Lentinus tigrinus	Primordia 2	P2	stipe	S	R1	1.49648e+07
Lentinus tigrinus	Primordia 2	P2	stipe	S	R2	1.76748e+07
Lentinus tigrinus	Primordia 2	P2	stipe	S	R3	1.89805e+07
Lentinus tigrinus	vegetative mycelium	VM	-	-	R3	2.73919e+07
Lentinus tigrinus	young fruiting body	YFB	cap	C	R1	1.88886e+07
Lentinus tigrinus	young fruiting body	YFB	cap	C	R2	1.80519e+07
Lentinus tigrinus	young fruiting body	YFB	cap	C	R3	2.36072e+07
Lentinus tigrinus	young fruiting body	YFB	stipe	S	R1	1.45732e+07
Lentinus tigrinus	young fruiting body	YFB	stipe	S	R2	1.72748e+07
Lentinus tigrinus	young fruiting body	YFB	stipe	S	R3	1.97603e+07
Mycena kentingensis	fruiting body	FB	cap	C	R1	6.00617e+06
Mycena kentingensis	fruiting body	FB	cap	C	R2	6.57075e+06
Mycena kentingensis	fruiting body	FB	cap	C	R3	7.31743e+06
Mycena kentingensis	fruiting body	FB	stipe	S	R1	2.26724e+06
Mycena kentingensis	fruiting body	FB	stipe	S	R2	1.23036e+06
Mycena kentingensis	fruiting body	FB	stipe	S	R3	786384
Mycena kentingensis	Primordia 1	P1	-	-	R1	6.73481e+06
Mycena kentingensis	Primordia 1	P1	-	-	R2	7.18119e+06
Mycena kentingensis	Primordia 1	P1	-	-	R3	5.5554e+06
Mycena kentingensis	vegetative mycelium	VM	-	-	R1	4.89316e+06
Mycena kentingensis	vegetative mycelium	VM	-	-	R2	6.622e+06
Mycena kentingensis	vegetative mycelium	VM	-	-	R3	5.39016e+06
Mycena kentingensis	vegetative mycelium	VM	-	-	R4	6.53424e+06
Mycena kentingensis	vegetative mycelium	VM	-	-	R5	5.98544e+06
Mycena kentingensis	vegetative mycelium	VM	-	-	R6	5.85256e+06
Mycena kentingensis	young fruiting body	YFB	-	-	R1	6.9476e+06
Mycena kentingensis	young fruiting body	YFB	-	-	R2	6.92363e+06
Mycena kentingensis	young fruiting body	YFB	-	-	R3	6.03801e+06
Phanerochaete chrysosporium	fruiting body	FB	-	-	R1	1.76128e+07
Phanerochaete chrysosporium	fruiting body	FB	-	-	R2	2.51668e+07
Phanerochaete chrysosporium	fruiting body	FB	-	-	R3	1.62969e+07
Phanerochaete chrysosporium	vegetative mycelium	VM	-	-	R1	16694999
Phanerochaete chrysosporium	vegetative mycelium	VM	-	-	R2	3.47757e+07
Phanerochaete chrysosporium	vegetative mycelium	VM	-	-	R3	2.02138e+07
Phanerochaete chrysosporium	young fruiting body	YFB	-	-	R1	3.28346e+07
Phanerochaete chrysosporium	young fruiting body	YFB	-	-	R2	22790711	analysis
Phanerochaete chrysosporium	young fruiting body	YFB	-	-	R3	2.72306e+07
Pleurotus ostreatus	fruiting body	FB	cap	C	R1	1.43451e+07
Pleurotus ostreatus	fruiting body	FB	cap	C	R2	2.03734e+07
Pleurotus ostreatus	fruiting body	FB	cap	C	R3	1.60149e+07
Pleurotus ostreatus	fruiting body	FB	dedifferentiated cap	D	R1	1.94695e+07	plotting
Pleurotus ostreatus	fruiting body	FB	dedifferentiated cap	D	R2	2.09929e+07	plotting
Pleurotus ostreatus	fruiting body	FB	lamellae	L	R1	2.08133e+07
Pleurotus ostreatus	fruiting body	FB	lamellae	L	R2	1.48875e+07
Pleurotus ostreatus	fruiting body	FB	lamellae	L	R3	2.27618e+07
Pleurotus ostreatus	fruiting body	FB	stipe	S	R1	1.42081e+07
Pleurotus ostreatus	fruiting body	FB	stipe	S	R2	1.54416e+07
Pleurotus ostreatus	fruiting body	FB	stipe	S	R3	1.39525e+07
Pleurotus ostreatus	fruiting body	FB	veil	V	R1	1.8432e+07
Pleurotus ostreatus	fruiting body	FB	veil	V	R2	1.95948e+07
Pleurotus ostreatus	fruiting body	FB	veil	V	R3	1.35445e+07
Pleurotus ostreatus	Primordia 1	P1	-	-	R1	1.8653e+07
Pleurotus ostreatus	Primordia 1	P1	-	-	R2	2.29251e+07
Pleurotus ostreatus	Primordia 1	P1	-	-	R3	2.12146e+07
Pleurotus ostreatus	Primordia 2	P2	-	-	R1	1.87636e+07	analysis
Pleurotus ostreatus	Primordia 2	P2	-	-	R2	2.09756e+07	analysis
Pleurotus ostreatus	Primordia 2	P2	-	-	R3	1.70017e+07	analysis
Pleurotus ostreatus	Primordia 2	P3	cap	C	R1	2.20215e+07
Pleurotus ostreatus	Primordia 2	P3	cap	C	R2	2.32058e+07
Pleurotus ostreatus	Primordia 2	P3	cap	C	R3	2.58738e+07
Pleurotus ostreatus	Primordia 2	P3	stipe	S	R1	2.33165e+07
Pleurotus ostreatus	Primordia 2	P3	stipe	S	R2	2.02568e+07
Pleurotus ostreatus	Primordia 2	P3	stipe	S	R3	2.4824e+07
Pleurotus ostreatus	vegetative mycelium	VM	-	-	R1	1.73078e+07
Pleurotus ostreatus	vegetative mycelium	VM	-	-	R2	1.37827e+07
Pleurotus ostreatus	vegetative mycelium	VM	-	-	R3	1.61295e+07
Pleurotus ostreatus	young fruiting body	YFB	cap	C	R1	2.20689e+07
Pleurotus ostreatus	young fruiting body	YFB	cap	C	R2	2.18109e+07
Pleurotus ostreatus	young fruiting body	YFB	cap	C	R3	2.29557e+07
Pleurotus ostreatus	young fruiting body	YFB	stipe	S	R1	1.98521e+07
Pleurotus ostreatus	young fruiting body	YFB	stipe	S	R2	2.35946e+07
Pleurotus ostreatus	young fruiting body	YFB	stipe	S	R3	20356069
Pterula gracilis	fruiting body	FB	-	-	R1	1.22689e+07
Pterula gracilis	fruiting body	FB	-	-	R2	1.79535e+07
Pterula gracilis	fruiting body	FB	-	-	R3	2.08143e+07
Pterula gracilis	Primordia 2	P2	-	-	R1	2.13416e+07
Pterula gracilis	Primordia 2	P2	-	-	R2	2.56665e+07
Pterula gracilis	Primordia 2	P2	-	-	R3	1.98138e+07
Pterula gracilis	vegetative mycelium	VM	-	-	R1	2.06886e+07
Pterula gracilis	vegetative mycelium	VM	-	-	R2	2.19093e+07
Pterula gracilis	vegetative mycelium	VM	-	-	R3	1.92408e+07
Pterula gracilis	young fruiting body	YFB	-	-	R1	2.40057e+07
Pterula gracilis	young fruiting body	YFB	-	-	R2	2.08429e+07
Pterula gracilis	young fruiting body	YFB	-	-	R3	2.75938e+07
Schizophyllum commune	fruiting body	FB	-	-	R1	2.45391e+07
Schizophyllum commune	fruiting body	FB	-	-	R2	15776185
Schizophyllum commune	fruiting body	FB	-	-	R3	2.29624e+07
Schizophyllum commune	Primordia 1	P1	-	-	R1	1.85879e+07
Schizophyllum commune	Primordia 1	P1	-	-	R2	1.86557e+07
Schizophyllum commune	Primordia 1	P1	-	-	R3	1.88393e+07
Schizophyllum commune	Primordia 2	P2	-	-	R1	1.69531e+07
Schizophyllum commune	Primordia 2	P2	-	-	R2	1.56047e+07
Schizophyllum commune	Primordia 2	P2	-	-	R3	1.8065e+07
Schizophyllum commune	vegetative mycelium	VM	-	-	R1	1.77562e+07
Schizophyllum commune	vegetative mycelium	VM	-	-	R2	1.99513e+07
Schizophyllum commune	vegetative mycelium	VM	-	-	R3	1.92592e+07
Schizophyllum commune	young fruiting body	YFB	-	-	R1	1.78295e+07
Schizophyllum commune	young fruiting body	YFB	-	-	R2	1.58203e+07
Schizophyllum commune	young fruiting body	YFB	-	-	R3	1.38409e+07
Cyclocybe aegerita	fruiting body	FB	-	-	R1	5722739
Cyclocybe aegerita	fruiting body	FB	-	-	R2	3384402
Cyclocybe aegerita	fruiting body	FB	-	-	R3	6671157
Cyclocybe aegerita	Primordia 1	P1	-	-	R1	5806841
Cyclocybe aegerita	Primordia 1	P1	-	-	R2	6968377
Cyclocybe aegerita	Primordia 1	P1	-	-	R3	7461725
Cyclocybe aegerita	Primordia 2	P2	-	-	R1	5815808
Cyclocybe aegerita	Primordia 2	P2	-	-	R2	5764917
Cyclocybe aegerita	Primordia 2	P2	-	-	R3	4138318
Cyclocybe aegerita	post sporulating fruiting body	PFB	-	-	R1	6302067
Cyclocybe aegerita	post sporulating fruiting body	PFB	-	-	R2	5860338
Cyclocybe aegerita	post sporulating fruiting body	PFB	-	-	R3	6994051
Cyclocybe aegerita	young fruiting body	YFB	-	-	R1	7725546
Cyclocybe aegerita	young fruiting body	YFB	-	-	R2	5125932
Cyclocybe aegerita	young fruiting body	YFB	-	-	R3	5484882
Cyclocybe aegerita	vegetative mycelium	VM	-	-	R1	7682698
Cyclocybe aegerita	vegetative mycelium	VM	-	-	R2	6183260
Cyclocybe aegerita	vegetative mycelium	VM	-	-	R3	8125116

### Sheet: b
Supplementary Table REA/b Distribution of developmentally regulated (DevReg) genes across species. Abbreviations as follows: FC fold change
Species	All proteins	Non-DevReg	DevReg with 2-FC	DevReg with 4-FC	Proportion of DevReg proteins (min 2-FC)
Agaricus bisporus	10438	4144	3705	2589	0.602989
Armillaria ostoyae	22705	11032	6312	5361	0.514116
Auriculariopsis ampla	15576	10530	3181	1865	0.32396
Coprinopsis cinerea	14245	4992	3709	5544	0.649561
Cryptococcus neoformans	6475	1334	2210	2931	0.793977
Cyclocybe aegerita	13341	7616	3531	2194	0.429128
Laccaria bicolor	23132	15482	5251	2399	0.330711
Lentinula edodes	14079	6932	4265	2882	0.507635
Lentinus tigrinus	15581	8275	4815	2491	0.468904
Mycena kentingensis	15046	7179	4005	3862	0.522863
Phanerochaete chrysosporium	12524	10542	1294	688	0.158256
Pleurotus ostreatus	12330	4067	3969	4294	0.670154
Pterula gracilis	12873	9043	3356	474	0.297522
Schizophyllum commune	16319	12051	2467	1801	0.261536
