## Supplementary Table 4 for "Lessons on fruiting body morphogenesis from genomes and transcriptomes of Agaricomycetes"

### Sheet: Sheet1
Class	Family	C. cinerea	A. bisporus	A. ostoyae	A. ampla	S. commune	L. tigrinus	P. chrysosporium	C. neoformans	P. ostreatus	P. gracilis	L. bicolor	M. kentingensis
E1 ubiquitin-activating	E1	3	3	3	3	3	3	3	3	3	3	3	3
E2 ubiquitin-conjugating	E2	23	19	24	24	22	22	22	19	21	21	23	22
E3 ubiquitin ligases
HECT	HECT	5	6	5	6	6	4	4	4	5	5	5	6
RING finger	RNF domain	96	81	138	112	125	139	101	68	99	96	148	106
	BTB	43	53	53	82	73	82	69	4	32	42	54	113
	SOCS	0	0	0	0	0	0	0	0	0	0	0	0
	F-box	325	153	413	338	467	301	210	14	160	189	249	458
U-box	U-box	5	4	4	4	3	3	4	3	3	4	3	3
Other	ZnF A20	0	0	0	0	0	0	0	0	0	0	0	0
	DDB1-like	4	3	3	3	3	4	3	3	3	3	3	4
Deubiquitinating enzymes
	JAMM	0	0	0	0	0	0	0	0	0	0	0	0
	MJD	1	1	1	1	1	1	1	1	1	1	1	1
	OTU	4	3	4	4	4	4	4	3	3	4	4	4
	UCH	4	4	6	3	3	3	4	2	2	4	4	5
	USP	17	17	16	16	18	16	17	17	17	16	17	16
		26	25	27	24	26	24	26	23	23	25	26	26
Ubiquitinating Complex accessory proteins
	Cullin	5	5	7	5	5	4	5	5	4	4	10	5
	VHL	0	0	0	0	0	0	0	0	0	0	0	0
