## Supplementary Table 5 for "Lessons on fruiting body morphogenesis from genomes and transcriptomes of Agaricomycetes"

### Sheet: Suppl. Table 5
C. cinerea protein ID	classification
Copci_AmutBmut1_97157	Ubiquitin-activating enzyme; catalytic cysteine domain
Copci_AmutBmut1_97157	Ubiquitin-activating enzyme E1; Cys active site
Copci_AmutBmut1_375920	Ubiquitin-activating enzyme; catalytic cysteine domain
Copci_AmutBmut1_485679	Ubiquitin-activating enzyme E1; Cys active site
Copci_AmutBmut1_360462	Ubiquitin-conjugating enzyme E2
Copci_AmutBmut1_468333	Ubiquitin-conjugating enzyme E2
Copci_AmutBmut1_446988	Ubiquitin-conjugating enzyme E2
Copci_AmutBmut1_412299	Ubiquitin-conjugating enzyme E2
Copci_AmutBmut1_498567	Ubiquitin-conjugating enzyme E2
Copci_AmutBmut1_414285	Ubiquitin-conjugating enzyme E2
Copci_AmutBmut1_265912	Ubiquitin-conjugating enzyme E2
Copci_AmutBmut1_417650	Ubiquitin-conjugating enzyme E2
Copci_AmutBmut1_157237	Ubiquitin-conjugating enzyme E2
Copci_AmutBmut1_445822	Ubiquitin-conjugating enzyme E2
Copci_AmutBmut1_434788	Ubiquitin-conjugating enzyme E2
Copci_AmutBmut1_377880	Ubiquitin-conjugating enzyme E2
Copci_AmutBmut1_444262	Ubiquitin-conjugating enzyme E2
Copci_AmutBmut1_472103	Ubiquitin-conjugating enzyme E2
Copci_AmutBmut1_220737	Ubiquitin-conjugating enzyme E2
Copci_AmutBmut1_468062	Ubiquitin-conjugating enzyme E2
Copci_AmutBmut1_466057	Ubiquitin-conjugating enzyme E2
Copci_AmutBmut1_467292	Ubiquitin-conjugating enzyme E2
Copci_AmutBmut1_406269	Ubiquitin-conjugating enzyme E2
Copci_AmutBmut1_355199	Ubiquitin-conjugating enzyme E2
Copci_AmutBmut1_453460	Ubiquitin-conjugating enzyme E2
Copci_AmutBmut1_476478	Ubiquitin-conjugating enzyme E2
Copci_AmutBmut1_450685	Ubiquitin-conjugating enzyme E2
Copci_AmutBmut1_393135	HECT domain
Copci_AmutBmut1_145103	HECT domain
Copci_AmutBmut1_493252	HECT domain
Copci_AmutBmut1_364097	HECT domain
Copci_AmutBmut1_442597	HECT domain
Copci_AmutBmut1_152861	Zinc finger; RING/FYVE/PHD-type
Copci_AmutBmut1_538310	Zinc finger; RING/FYVE/PHD-type
Copci_AmutBmut1_421667	Zinc finger; RING/FYVE/PHD-type
Copci_AmutBmut1_364950	Zinc finger; RING/FYVE/PHD-type
Copci_AmutBmut1_455614	Zinc finger; RING/FYVE/PHD-type
Copci_AmutBmut1_544663	Zinc finger; RING/FYVE/PHD-type
Copci_AmutBmut1_161275	Zinc finger; RING/FYVE/PHD-type
Copci_AmutBmut1_494924	Zinc finger; RING/FYVE/PHD-type
Copci_AmutBmut1_356706	Zinc finger; RING/FYVE/PHD-type
Copci_AmutBmut1_493098	Zinc finger; RING/FYVE/PHD-type
Copci_AmutBmut1_424266	Zinc finger; RING/FYVE/PHD-type
Copci_AmutBmut1_446333	Zinc finger; RING/FYVE/PHD-type
Copci_AmutBmut1_433280	Zinc finger; RING/FYVE/PHD-type
Copci_AmutBmut1_543850	Zinc finger; RING/FYVE/PHD-type
Copci_AmutBmut1_366401	Zinc finger; RING/FYVE/PHD-type
Copci_AmutBmut1_144801	Zinc finger; RING/FYVE/PHD-type
Copci_AmutBmut1_435340	Zinc finger; RING/FYVE/PHD-type
Copci_AmutBmut1_503066	Zinc finger; RING/FYVE/PHD-type
Copci_AmutBmut1_537524	Zinc finger; RING/FYVE/PHD-type
Copci_AmutBmut1_379293	Zinc finger; RING/FYVE/PHD-type
Copci_AmutBmut1_472620	Zinc finger; RING/FYVE/PHD-type
Copci_AmutBmut1_479372	Zinc finger; RING/FYVE/PHD-type
Copci_AmutBmut1_451098	Zinc finger; RING/FYVE/PHD-type
Copci_AmutBmut1_441690	Zinc finger; RING/FYVE/PHD-type
Copci_AmutBmut1_361902	Zinc finger; RING/FYVE/PHD-type
Copci_AmutBmut1_447756	Zinc finger; RING/FYVE/PHD-type
Copci_AmutBmut1_34441	Zinc finger; RING/FYVE/PHD-type
Copci_AmutBmut1_537323	Zinc finger; RING/FYVE/PHD-type
Copci_AmutBmut1_457859	Zinc finger; RING/FYVE/PHD-type
Copci_AmutBmut1_377210	Zinc finger; RING/FYVE/PHD-type
Copci_AmutBmut1_531259	Zinc finger; RING/FYVE/PHD-type
Copci_AmutBmut1_358893	Zinc finger; RING/FYVE/PHD-type
Copci_AmutBmut1_544613	Zinc finger; RING/FYVE/PHD-type
Copci_AmutBmut1_198303	Zinc finger; RING/FYVE/PHD-type
Copci_AmutBmut1_500966	Zinc finger; RING/FYVE/PHD-type
Copci_AmutBmut1_495604	Zinc finger; RING/FYVE/PHD-type
Copci_AmutBmut1_467805	Zinc finger; RING/FYVE/PHD-type
Copci_AmutBmut1_448789	Zinc finger; RING/FYVE/PHD-type
Copci_AmutBmut1_544089	Zinc finger; RING/FYVE/PHD-type
Copci_AmutBmut1_48789	Zinc finger; RING/FYVE/PHD-type
Copci_AmutBmut1_365785	Zinc finger; RING/FYVE/PHD-type
Copci_AmutBmut1_446173	Zinc finger; RING/FYVE/PHD-type
Copci_AmutBmut1_373008	Zinc finger; RING/FYVE/PHD-type
Copci_AmutBmut1_379242	Zinc finger; RING/FYVE/PHD-type
Copci_AmutBmut1_361777	Zinc finger; RING/FYVE/PHD-type
Copci_AmutBmut1_362267	Zinc finger; RING/FYVE/PHD-type
Copci_AmutBmut1_432347	Zinc finger; RING/FYVE/PHD-type
Copci_AmutBmut1_466970	Zinc finger; RING/FYVE/PHD-type
Copci_AmutBmut1_480961	Zinc finger; RING/FYVE/PHD-type
Copci_AmutBmut1_468689	Zinc finger; RING/FYVE/PHD-type
Copci_AmutBmut1_355324	Zinc finger; RING/FYVE/PHD-type
Copci_AmutBmut1_440206	Zinc finger; RING/FYVE/PHD-type
Copci_AmutBmut1_438777	Zinc finger; RING/FYVE/PHD-type
Copci_AmutBmut1_281546	Zinc finger; RING/FYVE/PHD-type
Copci_AmutBmut1_358849	Zinc finger; RING/FYVE/PHD-type
Copci_AmutBmut1_492711	Zinc finger; RING/FYVE/PHD-type
Copci_AmutBmut1_387776	Zinc finger; RING/FYVE/PHD-type
Copci_AmutBmut1_433906	Zinc finger; RING/FYVE/PHD-type
Copci_AmutBmut1_451097	Zinc finger; RING/FYVE/PHD-type
Copci_AmutBmut1_429467	Zinc finger; RING/FYVE/PHD-type
Copci_AmutBmut1_472530	Zinc finger; RING/FYVE/PHD-type
Copci_AmutBmut1_447218	Zinc finger; RING/FYVE/PHD-type
Copci_AmutBmut1_354444	Zinc finger; RING/FYVE/PHD-type
Copci_AmutBmut1_219851	Zinc finger; RING/FYVE/PHD-type
Copci_AmutBmut1_379288	Zinc finger; RING/FYVE/PHD-type
Copci_AmutBmut1_370618	Zinc finger; RING/FYVE/PHD-type
Copci_AmutBmut1_354022	Zinc finger; RING/FYVE/PHD-type
Copci_AmutBmut1_495605	Zinc finger; RING/FYVE/PHD-type
Copci_AmutBmut1_254962	Zinc finger; RING/FYVE/PHD-type
Copci_AmutBmut1_138272	Zinc finger; RING/FYVE/PHD-type
Copci_AmutBmut1_429311	Zinc finger; RING/FYVE/PHD-type
Copci_AmutBmut1_421309	Zinc finger; RING/FYVE/PHD-type
Copci_AmutBmut1_498335	Zinc finger; RING/FYVE/PHD-type
Copci_AmutBmut1_377937	Zinc finger; RING/FYVE/PHD-type
Copci_AmutBmut1_464615	Zinc finger; RING/FYVE/PHD-type
Copci_AmutBmut1_378735	Zinc finger; RING/FYVE/PHD-type
Copci_AmutBmut1_360116	Zinc finger; RING/FYVE/PHD-type
Copci_AmutBmut1_540517	Zinc finger; RING/FYVE/PHD-type
Copci_AmutBmut1_449920	Zinc finger; RING/FYVE/PHD-type
Copci_AmutBmut1_465327	Zinc finger; RING/FYVE/PHD-type
Copci_AmutBmut1_447902	Zinc finger; RING/FYVE/PHD-type
Copci_AmutBmut1_364855	Zinc finger; RING/FYVE/PHD-type
Copci_AmutBmut1_381561	Zinc finger; RING/FYVE/PHD-type
Copci_AmutBmut1_405390	Zinc finger; RING/FYVE/PHD-type
Copci_AmutBmut1_365597	Zinc finger; RING/FYVE/PHD-type
Copci_AmutBmut1_417883	Zinc finger; RING/FYVE/PHD-type
Copci_AmutBmut1_411382	Zinc finger; RING/FYVE/PHD-type
Copci_AmutBmut1_116024	Zinc finger; RING/FYVE/PHD-type
Copci_AmutBmut1_355135	Zinc finger; RING/FYVE/PHD-type
Copci_AmutBmut1_496749	Zinc finger; RING/FYVE/PHD-type
Copci_AmutBmut1_493555	Zinc finger; RING/FYVE/PHD-type
Copci_AmutBmut1_14244	Zinc finger; RING/FYVE/PHD-type
Copci_AmutBmut1_466938	Zinc finger; RING/FYVE/PHD-type
Copci_AmutBmut1_387686	Zinc finger; RING/FYVE/PHD-type
Copci_AmutBmut1_514863	Zinc finger; RING/FYVE/PHD-type
Copci_AmutBmut1_409377	Zinc finger; RING/FYVE/PHD-type
Copci_AmutBmut1_545078	BTB/POZ domain
Copci_AmutBmut1_463859	BTB/POZ domain
Copci_AmutBmut1_475584	BTB/POZ domain
Copci_AmutBmut1_483162	BTB/POZ domain
Copci_AmutBmut1_474612	BTB/POZ domain
Copci_AmutBmut1_60290	BTB/POZ domain
Copci_AmutBmut1_487097	BTB/POZ domain
Copci_AmutBmut1_466591	BTB/POZ domain
Copci_AmutBmut1_482323	BTB/POZ domain
Copci_AmutBmut1_446662	BTB/POZ domain
Copci_AmutBmut1_442736	BTB/POZ domain
Copci_AmutBmut1_463813	BTB/POZ domain
Copci_AmutBmut1_464407	BTB/POZ domain
Copci_AmutBmut1_455956	BTB/POZ domain
Copci_AmutBmut1_445867	BTB/POZ domain
Copci_AmutBmut1_429373	BTB/POZ domain
Copci_AmutBmut1_437715	BTB/POZ domain
Copci_AmutBmut1_503378	BTB/POZ domain
Copci_AmutBmut1_439493	BTB/POZ domain
Copci_AmutBmut1_378789	BTB/POZ domain
Copci_AmutBmut1_445624	BTB/POZ domain
Copci_AmutBmut1_359206	BTB/POZ domain
Copci_AmutBmut1_545558	BTB/POZ domain
Copci_AmutBmut1_424717	BTB/POZ domain
Copci_AmutBmut1_359262	BTB/POZ domain
Copci_AmutBmut1_371503	BTB/POZ domain
Copci_AmutBmut1_356191	BTB/POZ domain
Copci_AmutBmut1_451372	BTB/POZ domain
Copci_AmutBmut1_404139	BTB/POZ domain
Copci_AmutBmut1_449824	BTB/POZ domain
Copci_AmutBmut1_451811	BTB/POZ domain
Copci_AmutBmut1_443258	BTB/POZ domain
Copci_AmutBmut1_263019	BTB/POZ domain
Copci_AmutBmut1_379603	BTB/POZ domain
Copci_AmutBmut1_459680	BTB/POZ domain
Copci_AmutBmut1_499194	BTB/POZ domain
Copci_AmutBmut1_543065	BTB/POZ domain
Copci_AmutBmut1_419918	BTB/POZ domain
Copci_AmutBmut1_471859	BTB/POZ domain
Copci_AmutBmut1_500532	BTB/POZ domain
Copci_AmutBmut1_443505	BTB/POZ domain
Copci_AmutBmut1_377223	BTB/POZ domain
Copci_AmutBmut1_378911	BTB/POZ domain
Copci_AmutBmut1_431551	F-box domain
Copci_AmutBmut1_204282	F-box domain
Copci_AmutBmut1_491685	F-box domain
Copci_AmutBmut1_436497	F-box domain
Copci_AmutBmut1_384033	F-box domain
Copci_AmutBmut1_495283	F-box domain
Copci_AmutBmut1_399846	F-box domain
Copci_AmutBmut1_446727	F-box domain
Copci_AmutBmut1_492441	F-box domain
Copci_AmutBmut1_199631	F-box domain
Copci_AmutBmut1_467343	F-box domain
Copci_AmutBmut1_428080	F-box domain
Copci_AmutBmut1_393668	F-box domain
Copci_AmutBmut1_547096	F-box domain
Copci_AmutBmut1_464042	F-box domain
Copci_AmutBmut1_441443	F-box domain
Copci_AmutBmut1_374070	F-box domain
Copci_AmutBmut1_541055	F-box domain
Copci_AmutBmut1_500084	F-box domain
Copci_AmutBmut1_440204	F-box domain
Copci_AmutBmut1_195058	F-box domain
Copci_AmutBmut1_499988	F-box domain
Copci_AmutBmut1_447300	F-box domain
Copci_AmutBmut1_382134	F-box domain
Copci_AmutBmut1_376664	F-box domain
Copci_AmutBmut1_477458	F-box domain
Copci_AmutBmut1_404046	F-box domain
Copci_AmutBmut1_403544	F-box domain
Copci_AmutBmut1_360712	F-box domain
Copci_AmutBmut1_471640	F-box domain
Copci_AmutBmut1_489491	F-box domain
Copci_AmutBmut1_228950	F-box domain
Copci_AmutBmut1_364122	F-box domain
Copci_AmutBmut1_496207	F-box domain
Copci_AmutBmut1_465493	F-box domain
Copci_AmutBmut1_185475	F-box domain
Copci_AmutBmut1_377171	F-box domain
Copci_AmutBmut1_441438	F-box domain
Copci_AmutBmut1_494126	F-box domain
Copci_AmutBmut1_409149	F-box domain
Copci_AmutBmut1_454409	F-box domain
Copci_AmutBmut1_433493	F-box domain
Copci_AmutBmut1_485738	F-box domain
Copci_AmutBmut1_478437	F-box domain
Copci_AmutBmut1_495887	F-box domain
Copci_AmutBmut1_208877	F-box domain
Copci_AmutBmut1_458381	F-box domain
Copci_AmutBmut1_488603	F-box domain
Copci_AmutBmut1_469609	F-box domain
Copci_AmutBmut1_490242	F-box domain
Copci_AmutBmut1_198967	F-box domain
Copci_AmutBmut1_360994	F-box domain
Copci_AmutBmut1_410628	F-box domain
Copci_AmutBmut1_462049	F-box domain
Copci_AmutBmut1_365034	F-box domain
Copci_AmutBmut1_434038	F-box domain
Copci_AmutBmut1_376576	F-box domain
Copci_AmutBmut1_446013	F-box domain
Copci_AmutBmut1_450663	F-box domain
Copci_AmutBmut1_496042	F-box domain
Copci_AmutBmut1_441850	F-box domain
Copci_AmutBmut1_448996	F-box domain
Copci_AmutBmut1_482459	F-box domain
Copci_AmutBmut1_380902	F-box domain
Copci_AmutBmut1_429891	F-box domain
Copci_AmutBmut1_446736	F-box domain
Copci_AmutBmut1_367126	F-box domain
Copci_AmutBmut1_379559	F-box domain
Copci_AmutBmut1_342316	F-box domain
Copci_AmutBmut1_480663	F-box domain
Copci_AmutBmut1_438775	F-box domain
Copci_AmutBmut1_363426	F-box domain
Copci_AmutBmut1_478815	F-box domain
Copci_AmutBmut1_547248	F-box domain
Copci_AmutBmut1_540499	F-box domain
Copci_AmutBmut1_546857	F-box domain
Copci_AmutBmut1_447747	F-box domain
Copci_AmutBmut1_354878	F-box domain
Copci_AmutBmut1_481524	F-box domain
Copci_AmutBmut1_363452	F-box domain
Copci_AmutBmut1_433896	F-box domain
Copci_AmutBmut1_493420	F-box domain
Copci_AmutBmut1_499857	F-box domain
Copci_AmutBmut1_478440	F-box domain
Copci_AmutBmut1_402776	F-box domain
Copci_AmutBmut1_426890	F-box domain
Copci_AmutBmut1_449084	F-box domain
Copci_AmutBmut1_481802	F-box domain
Copci_AmutBmut1_488103	F-box domain
Copci_AmutBmut1_32359	F-box domain
Copci_AmutBmut1_466082	F-box domain
Copci_AmutBmut1_503212	F-box domain
Copci_AmutBmut1_399976	F-box domain
Copci_AmutBmut1_545431	F-box domain
Copci_AmutBmut1_382647	F-box domain
Copci_AmutBmut1_140037	F-box domain
Copci_AmutBmut1_499871	F-box domain
Copci_AmutBmut1_445136	F-box domain
Copci_AmutBmut1_377853	F-box domain
Copci_AmutBmut1_478535	F-box domain
Copci_AmutBmut1_146260	F-box domain
Copci_AmutBmut1_169148	F-box domain
Copci_AmutBmut1_367151	F-box domain
Copci_AmutBmut1_442279	F-box domain
Copci_AmutBmut1_369241	F-box domain
Copci_AmutBmut1_116413	F-box domain
Copci_AmutBmut1_447878	F-box domain
Copci_AmutBmut1_115138	F-box domain
Copci_AmutBmut1_370022	F-box domain
Copci_AmutBmut1_356986	F-box domain
Copci_AmutBmut1_426899	F-box domain
Copci_AmutBmut1_29478	F-box domain
Copci_AmutBmut1_437694	F-box domain
Copci_AmutBmut1_439356	F-box domain
Copci_AmutBmut1_185522	F-box domain
Copci_AmutBmut1_432979	F-box domain
Copci_AmutBmut1_500996	F-box domain
Copci_AmutBmut1_357195	F-box domain
Copci_AmutBmut1_546241	F-box domain
Copci_AmutBmut1_426081	F-box domain
Copci_AmutBmut1_214079	F-box domain
Copci_AmutBmut1_444234	F-box domain
Copci_AmutBmut1_500962	F-box domain
Copci_AmutBmut1_483238	F-box domain
Copci_AmutBmut1_457671	F-box domain
Copci_AmutBmut1_14289	F-box domain
Copci_AmutBmut1_113578	F-box domain
Copci_AmutBmut1_169186	F-box domain
Copci_AmutBmut1_438915	F-box domain
Copci_AmutBmut1_499189	F-box domain
Copci_AmutBmut1_435959	F-box domain
Copci_AmutBmut1_469603	F-box domain
Copci_AmutBmut1_448315	F-box domain
Copci_AmutBmut1_438943	F-box domain
Copci_AmutBmut1_379022	F-box domain
Copci_AmutBmut1_448875	F-box domain
Copci_AmutBmut1_357594	F-box domain
Copci_AmutBmut1_443845	F-box domain
Copci_AmutBmut1_361327	F-box domain
Copci_AmutBmut1_452232	F-box domain
Copci_AmutBmut1_252027	F-box domain
Copci_AmutBmut1_116376	F-box domain
Copci_AmutBmut1_443907	F-box domain
Copci_AmutBmut1_486835	F-box domain
Copci_AmutBmut1_533917	F-box domain
Copci_AmutBmut1_435002	F-box domain
Copci_AmutBmut1_460474	F-box domain
Copci_AmutBmut1_490594	F-box domain
Copci_AmutBmut1_403897	F-box domain
Copci_AmutBmut1_498039	F-box domain
Copci_AmutBmut1_479585	F-box domain
Copci_AmutBmut1_180231	F-box domain
Copci_AmutBmut1_185558	F-box domain
Copci_AmutBmut1_482207	F-box domain
Copci_AmutBmut1_480093	F-box domain
Copci_AmutBmut1_375463	F-box domain
Copci_AmutBmut1_516537	F-box domain
Copci_AmutBmut1_479819	F-box domain
Copci_AmutBmut1_417250	F-box domain
Copci_AmutBmut1_467478	F-box domain
Copci_AmutBmut1_467339	F-box domain
Copci_AmutBmut1_543900	F-box domain
Copci_AmutBmut1_368683	F-box domain
Copci_AmutBmut1_358457	F-box domain
Copci_AmutBmut1_437340	F-box domain
Copci_AmutBmut1_499564	F-box domain
Copci_AmutBmut1_173838	F-box domain
Copci_AmutBmut1_394264	F-box domain
Copci_AmutBmut1_243975	F-box domain
Copci_AmutBmut1_445129	F-box domain
Copci_AmutBmut1_448880	F-box domain
Copci_AmutBmut1_404071	F-box domain
Copci_AmutBmut1_372038	F-box domain
Copci_AmutBmut1_228917	F-box domain
Copci_AmutBmut1_519312	F-box domain
Copci_AmutBmut1_147141	F-box domain
Copci_AmutBmut1_373657	F-box domain
Copci_AmutBmut1_427017	F-box domain
Copci_AmutBmut1_180394	F-box domain
Copci_AmutBmut1_456165	F-box domain
Copci_AmutBmut1_463342	F-box domain
Copci_AmutBmut1_543098	F-box domain
Copci_AmutBmut1_426102	F-box domain
Copci_AmutBmut1_421982	F-box domain
Copci_AmutBmut1_504005	F-box domain
Copci_AmutBmut1_495349	F-box domain
Copci_AmutBmut1_95744	F-box domain
Copci_AmutBmut1_466574	F-box domain
Copci_AmutBmut1_540624	F-box domain
Copci_AmutBmut1_376487	F-box domain
Copci_AmutBmut1_435173	F-box domain
Copci_AmutBmut1_502425	F-box domain
Copci_AmutBmut1_357319	F-box domain
Copci_AmutBmut1_480823	F-box domain
Copci_AmutBmut1_545215	F-box domain
Copci_AmutBmut1_439040	F-box domain
Copci_AmutBmut1_445544	F-box domain
Copci_AmutBmut1_174268	F-box domain
Copci_AmutBmut1_364293	F-box domain
Copci_AmutBmut1_450351	F-box domain
Copci_AmutBmut1_491106	F-box domain
Copci_AmutBmut1_49581	F-box domain
Copci_AmutBmut1_356301	F-box domain
Copci_AmutBmut1_426705	F-box domain
Copci_AmutBmut1_469720	F-box domain
Copci_AmutBmut1_430137	F-box domain
Copci_AmutBmut1_447609	F-box domain
Copci_AmutBmut1_374214	F-box domain
Copci_AmutBmut1_383690	F-box domain
Copci_AmutBmut1_376595	F-box domain
Copci_AmutBmut1_480972	F-box domain
Copci_AmutBmut1_503755	F-box domain
Copci_AmutBmut1_445874	F-box domain
Copci_AmutBmut1_116464	F-box domain
Copci_AmutBmut1_379012	F-box domain
Copci_AmutBmut1_502556	F-box domain
Copci_AmutBmut1_498109	F-box domain
Copci_AmutBmut1_459760	F-box domain
Copci_AmutBmut1_372809	F-box domain
Copci_AmutBmut1_464328	F-box domain
Copci_AmutBmut1_547264	F-box domain
Copci_AmutBmut1_36183	F-box domain
Copci_AmutBmut1_494567	F-box domain
Copci_AmutBmut1_437131	F-box domain
Copci_AmutBmut1_496515	F-box domain
Copci_AmutBmut1_503899	F-box domain
Copci_AmutBmut1_337843	F-box domain
Copci_AmutBmut1_361337	F-box domain
Copci_AmutBmut1_466562	F-box domain
Copci_AmutBmut1_446742	F-box domain
Copci_AmutBmut1_423889	F-box domain
Copci_AmutBmut1_542645	F-box domain
Copci_AmutBmut1_495339	F-box domain
Copci_AmutBmut1_145676	F-box domain
Copci_AmutBmut1_468713	F-box domain
Copci_AmutBmut1_440417	F-box domain
Copci_AmutBmut1_433052	F-box domain
Copci_AmutBmut1_500397	F-box domain
Copci_AmutBmut1_483444	F-box domain
Copci_AmutBmut1_371820	F-box domain
Copci_AmutBmut1_374798	F-box domain
Copci_AmutBmut1_443940	F-box domain
Copci_AmutBmut1_410215	F-box domain
Copci_AmutBmut1_445001	F-box domain
Copci_AmutBmut1_517884	F-box domain
Copci_AmutBmut1_544216	F-box domain
Copci_AmutBmut1_543121	F-box domain
Copci_AmutBmut1_402250	F-box domain
Copci_AmutBmut1_487281	F-box domain
Copci_AmutBmut1_499739	F-box domain
Copci_AmutBmut1_406944	F-box domain
Copci_AmutBmut1_490989	F-box domain
Copci_AmutBmut1_542321	F-box domain
Copci_AmutBmut1_480096	F-box domain
Copci_AmutBmut1_421984	F-box domain
Copci_AmutBmut1_439031	F-box domain
Copci_AmutBmut1_373511	F-box domain
Copci_AmutBmut1_437150	F-box domain
Copci_AmutBmut1_199815	F-box domain
Copci_AmutBmut1_447279	F-box domain
Copci_AmutBmut1_442262	F-box domain
Copci_AmutBmut1_522649	F-box domain
Copci_AmutBmut1_544175	F-box domain
Copci_AmutBmut1_477452	F-box domain
Copci_AmutBmut1_385449	F-box domain
Copci_AmutBmut1_122918	F-box domain
Copci_AmutBmut1_437721	F-box domain
Copci_AmutBmut1_441636	F-box domain
Copci_AmutBmut1_385469	F-box domain
Copci_AmutBmut1_476509	F-box domain
Copci_AmutBmut1_400153	F-box domain
Copci_AmutBmut1_483535	F-box domain
Copci_AmutBmut1_437683	F-box domain
Copci_AmutBmut1_445079	F-box domain
Copci_AmutBmut1_414283	F-box domain
Copci_AmutBmut1_466869	F-box domain
Copci_AmutBmut1_203502	F-box domain
Copci_AmutBmut1_501200	F-box domain
Copci_AmutBmut1_355657	F-box domain
Copci_AmutBmut1_450797	F-box domain
Copci_AmutBmut1_401260	F-box domain
Copci_AmutBmut1_444310	F-box domain
Copci_AmutBmut1_439050	F-box domain
Copci_AmutBmut1_445590	F-box domain
Copci_AmutBmut1_546658	F-box domain
Copci_AmutBmut1_225748	F-box domain
Copci_AmutBmut1_443073	F-box domain
Copci_AmutBmut1_543897	F-box domain
Copci_AmutBmut1_509685	F-box domain
Copci_AmutBmut1_457670	F-box domain
Copci_AmutBmut1_245060	F-box domain
Copci_AmutBmut1_459983	F-box domain
Copci_AmutBmut1_507889	F-box domain
Copci_AmutBmut1_443314	F-box domain
Copci_AmutBmut1_447634	F-box domain
Copci_AmutBmut1_425239	F-box domain
Copci_AmutBmut1_371334	F-box domain
Copci_AmutBmut1_442434	F-box domain
Copci_AmutBmut1_15000	F-box domain
Copci_AmutBmut1_402681	F-box domain
Copci_AmutBmut1_291916	F-box domain
Copci_AmutBmut1_498221	F-box domain
Copci_AmutBmut1_465442	F-box domain
Copci_AmutBmut1_449121	F-box domain
Copci_AmutBmut1_423503	F-box domain
Copci_AmutBmut1_446815	F-box domain
Copci_AmutBmut1_480323	F-box domain
Copci_AmutBmut1_200607	F-box domain
Copci_AmutBmut1_358351	F-box domain
Copci_AmutBmut1_486490	F-box domain
Copci_AmutBmut1_438407	F-box domain
Copci_AmutBmut1_122920	F-box domain
Copci_AmutBmut1_546533	F-box domain
Copci_AmutBmut1_393426	F-box domain
Copci_AmutBmut1_437554	F-box domain
Copci_AmutBmut1_148382	F-box domain
Copci_AmutBmut1_496432	F-box domain
Copci_AmutBmut1_507361	F-box domain
Copci_AmutBmut1_415274	F-box domain
Copci_AmutBmut1_378339	F-box domain
Copci_AmutBmut1_246046	F-box domain
Copci_AmutBmut1_439709	F-box domain
Copci_AmutBmut1_383249	F-box domain
Copci_AmutBmut1_479911	F-box domain
Copci_AmutBmut1_544464	F-box domain
Copci_AmutBmut1_144801	U box domain
Copci_AmutBmut1_472620	U box domain
Copci_AmutBmut1_544613	U box domain
Copci_AmutBmut1_138272	U box domain
Copci_AmutBmut1_360116	U box domain
Copci_AmutBmut1_445633	Cleavage/polyadenylation specificity factor; A subunit; C-terminal
Copci_AmutBmut1_386935	Cleavage/polyadenylation specificity factor; A subunit; C-terminal
Copci_AmutBmut1_448877	Cleavage/polyadenylation specificity factor; A subunit; C-terminal
Copci_AmutBmut1_389814	Cleavage/polyadenylation specificity factor; A subunit; C-terminal
Copci_AmutBmut1_418104	Josephin domain
Copci_AmutBmut1_440731	OTU domain
Copci_AmutBmut1_432299	OTU domain
Copci_AmutBmut1_432299	Peptidase C65; otubain
Copci_AmutBmut1_537454	OTU domain
Copci_AmutBmut1_499702	OTU domain
Copci_AmutBmut1_449076	Peptidase C12; ubiquitin carboxyl-terminal hydrolase
Copci_AmutBmut1_496410	Peptidase C12; ubiquitin carboxyl-terminal hydrolase
Copci_AmutBmut1_237692	Peptidase C12; ubiquitin carboxyl-terminal hydrolase
Copci_AmutBmut1_413682	Peptidase C12; ubiquitin carboxyl-terminal hydrolase
Copci_AmutBmut1_472019	Peptidase C19; ubiquitin carboxyl-terminal hydrolase
Copci_AmutBmut1_472019	Ubiquitin specific protease domain
Copci_AmutBmut1_59815	Ubiquitin specific protease domain
Copci_AmutBmut1_444724	Peptidase C19; ubiquitin carboxyl-terminal hydrolase
Copci_AmutBmut1_444724	Ubiquitin specific protease domain
Copci_AmutBmut1_432451	Ubiquitin specific protease domain
Copci_AmutBmut1_432451	Peptidase C19; ubiquitin carboxyl-terminal hydrolase
Copci_AmutBmut1_468642	Ubiquitin specific protease domain
Copci_AmutBmut1_468642	Peptidase C19; ubiquitin carboxyl-terminal hydrolase
Copci_AmutBmut1_496351	Ubiquitin specific protease domain
Copci_AmutBmut1_496351	Peptidase C19; ubiquitin carboxyl-terminal hydrolase
Copci_AmutBmut1_429433	Ubiquitin specific protease domain
Copci_AmutBmut1_429433	Peptidase C19; ubiquitin carboxyl-terminal hydrolase
Copci_AmutBmut1_387776	Ubiquitin specific protease domain
Copci_AmutBmut1_387776	Peptidase C19; ubiquitin carboxyl-terminal hydrolase
Copci_AmutBmut1_441151	Ubiquitin specific protease domain
Copci_AmutBmut1_441151	Peptidase C19; ubiquitin carboxyl-terminal hydrolase
Copci_AmutBmut1_494979	Peptidase C19; ubiquitin carboxyl-terminal hydrolase
Copci_AmutBmut1_494979	Ubiquitin specific protease domain
Copci_AmutBmut1_543200	Peptidase C19; ubiquitin carboxyl-terminal hydrolase
Copci_AmutBmut1_543200	Ubiquitin specific protease domain
Copci_AmutBmut1_417883	Peptidase C19; ubiquitin carboxyl-terminal hydrolase
Copci_AmutBmut1_417883	Ubiquitin specific protease domain
Copci_AmutBmut1_496749	Peptidase C19; ubiquitin carboxyl-terminal hydrolase
Copci_AmutBmut1_496749	Ubiquitin specific protease domain
Copci_AmutBmut1_400170	Peptidase C19; ubiquitin carboxyl-terminal hydrolase
Copci_AmutBmut1_400170	Ubiquitin specific protease domain
Copci_AmutBmut1_497773	Ubiquitin specific protease domain
Copci_AmutBmut1_497773	Peptidase C19; ubiquitin carboxyl-terminal hydrolase
Copci_AmutBmut1_477829	Ubiquitin specific protease domain
Copci_AmutBmut1_477829	Peptidase C19; ubiquitin carboxyl-terminal hydrolase
Copci_AmutBmut1_493676	Peptidase C19; ubiquitin carboxyl-terminal hydrolase
Copci_AmutBmut1_493676	Ubiquitin specific protease domain
Copci_AmutBmut1_420757	Cullin; N-terminal
Copci_AmutBmut1_375393	Cullin; N-terminal
Copci_AmutBmut1_364376	Cullin; N-terminal
Copci_AmutBmut1_366426	Cullin; N-terminal
Copci_AmutBmut1_449036	Cullin; N-terminal
