## Supplementary Table 6 for "Lessons on fruiting body morphogenesis from genomes and transcriptomes of Agaricomycetes"

### Sheet: Sheet1
Representative gene ID	# of devreg species (FC>2)	# of devreg species (FC>4)	putative function	S. cerevisiae ortholog	Ph. Chrysosporium	L. tigrinus	P. ostreatus	A. bisporus	C. cinerea	L. bicolor	C. aegerita	L. edodes	A. ostoyae	M. kentingensis	S. commune	A. ampla
Copci_AmutBmut1_442127	11	0	conserved developmentally regulated protein of unknown function		2	2	2	2	2	2	1	2	2	2	2	2
Copci_AmutBmut1_475379	11	8	conserved developmentally regulated protein of unknown function		1	2	4	4	4	4	4	4	4	4	2	2
Copci_AmutBmut1_494717	11	8	conserved developmentally regulated protein of unknown function		4	4	4	2	4	2	4	0	4	2	4	4
Copci_AmutBmut1_544282	11	7	conserved developmentally regulated protein of unknown function	YDL173W	2	2	4	4	4	4	2	2	4	0	4	4
Copci_AmutBmut1_449862	9	6	conserved developmentally regulated protein of unknown function	YDR356W	2	4	4	0	2	2	1	4	4	1	4	4
Copci_AmutBmut1_369248	9	6	conserved developmentally regulated protein of unknown function	YEL023C	4	2	4	4	4	4	2	2	4	1	1	1
Copci_AmutBmut1_421528	10	5	conserved developmentally regulated protein of unknown function	YNL237W	4	4	4	1	4	2	2	2	2	4	1	2
Copci_AmutBmut1_225329	8	6	conserved developmentally regulated protein of unknown function		1	2	4	2	4	4	4	4	4	1	0	0
Copci_AmutBmut1_362412	10	5	conserved developmentally regulated protein of unknown function		0	2	0	2	2	4	4	4	2	4	2	4
Copci_AmutBmut1_366851	8	6	conserved developmentally regulated protein of unknown function		1	1	4	1	4	4	4	2	4	4	2	1
Copci_AmutBmut1_439558	9	5	conserved developmentally regulated protein of unknown function		1	4	2	1	4	2	0	4	2	4	4	2
Copci_AmutBmut1_440491	9	6	conserved developmentally regulated protein of unknown function		1	0	4	4	4	2	4	1	2	2	4	4
Copci_AmutBmut1_441181	8	6	conserved developmentally regulated protein of unknown function		4	4	2	4	4	1	0	1	4	4	1	2
Copci_AmutBmut1_441832	9	6	conserved developmentally regulated protein of unknown function		1	4	4	4	4	2	2	0	4	1	2	4
Copci_AmutBmut1_442738	9	5	conserved developmentally regulated protein of unknown function		1	4	4	2	2	1	2	4	4	4	2	1
Copci_AmutBmut1_446335	9	5	conserved developmentally regulated protein of unknown function		1	4	4	4	4	2	2	2	2	4	1	1
Copci_AmutBmut1_448254	8	6	conserved developmentally regulated protein of unknown function		1	4	0	2	4	2	4	4	4	4	1	1
Copci_AmutBmut1_464610	8	6	conserved developmentally regulated protein of unknown function		2	4	1	1	4	4	2	4	4	0	4	1
Copci_AmutBmut1_468527	9	6	conserved developmentally regulated protein of unknown function		2	4	4	1	4	4	1	4	2	4	2	1
Copci_AmutBmut1_470424	9	6	conserved developmentally regulated protein of unknown function		2	0	4	0	4	4	2	4	4	4	1	2
Copci_AmutBmut1_471986	7	6	conserved developmentally regulated protein of unknown function		1	2	4	4	4	0	4	1	4	0	4	1
Copci_AmutBmut1_493008	8	6	conserved developmentally regulated protein of unknown function		1	4	4	1	4	1	4	4	2	4	1	2
Copci_AmutBmut1_494308	9	5	conserved developmentally regulated protein of unknown function		1	4	4	2	2	4	4	2	2	4	1	1
Copci_AmutBmut1_494535	9	6	conserved developmentally regulated protein of unknown function		4	2	0	4	2	1	1	4	4	4	4	2
Copci_AmutBmut1_495405	9	6	conserved developmentally regulated protein of unknown function		1	4	2	2	4	2	4	4	4	4	1	1
Copci_AmutBmut1_496348	9	5	conserved developmentally regulated protein of unknown function		1	2	2	2	4	4	1	4	4	4	2	1
Copci_AmutBmut1_496393	8	6	conserved developmentally regulated protein of unknown function		1	4	2	4	4	4	1	1	4	4	1	2
Copci_AmutBmut1_497447	9	5	conserved developmentally regulated protein of unknown function		2	0	0	4	4	1	4	2	2	2	4	4
Copci_AmutBmut1_538619	9	5	conserved developmentally regulated protein of unknown function		4	4	0	4	2	0	2	2	4	0	2	4
Schco3_107357	9	5	conserved developmentally regulated protein of unknown function		2	4	4	4	0	2	0	2	4	0	4	2
Schco3_2377990	9	6	conserved developmentally regulated protein of unknown function		0	2	2	4	0	4	4	4	4	4	1	2
Schco3_2639080	9	6	conserved developmentally regulated protein of unknown function		1	2	4	0	0	4	4	4	4	2	4	2
Schco3_2669307	9	5	conserved developmentally regulated protein of unknown function		1	4	2	1	0	2	2	4	4	2	4	4
Copci_AmutBmut1_473658	12	5	S.commune Spc33 protein family		2	4	2	4	2	2	4	4	2	2	2	4
Copci_AmutBmut1_156206	7	7	conserved developmentally regulated protein of unknown function		1	0	0	0	4	4	4	4	4	4	4	0
Copci_AmutBmut1_16417	10	8	conserved developmentally regulated protein of unknown function		1	4	4	0	4	4	2	4	4	2	4	4
Copci_AmutBmut1_179289	7	7	conserved developmentally regulated protein of unknown function		0	0	4	4	4	4	4	4	4	0	0	0
Copci_AmutBmut1_331006	9	7	conserved developmentally regulated protein of unknown function		0	0	4	4	4	4	4	2	4	4	2	1
Copci_AmutBmut1_362513	9	9	conserved developmentally regulated protein of unknown function		1	4	4	4	4	4	4	0	0	4	4	4
Copci_AmutBmut1_366772	9	8	conserved developmentally regulated protein of unknown function		4	4	0	4	4	4	4	2	4	4	1	1
Copci_AmutBmut1_368653	7	7	conserved developmentally regulated protein of unknown function		0	0	0	4	4	4	0	0	4	4	4	4
Copci_AmutBmut1_372619	10	5	conserved developmentally regulated protein of unknown function		2	1	4	4	4	2	2	2	4	4	1	2
Copci_AmutBmut1_397497	10	8	conserved developmentally regulated protein of unknown function		2	2	4	0	4	4	0	4	4	4	4	4
Copci_AmutBmut1_416584	8	7	conserved developmentally regulated protein of unknown function		4	0	0	4	4	0	2	4	4	0	4	4
Copci_AmutBmut1_41983	10	7	conserved developmentally regulated protein of unknown function		1	2	4	4	4	4	2	2	4	0	4	4
Copci_AmutBmut1_437809	9	8	conserved developmentally regulated protein of unknown function		4	2	4	4	4	4	4	0	0	0	4	4
Copci_AmutBmut1_442025	10	7	conserved developmentally regulated protein of unknown function		2	2	4	4	4	2	4	4	0	4	4	1
Copci_AmutBmut1_442986	9	9	conserved developmentally regulated protein of unknown function		1	4	4	0	4	4	0	4	4	4	4	4
Copci_AmutBmut1_450551	8	8	conserved developmentally regulated protein of unknown function		4	4	4	1	4	0	4	4	0	0	4	4
Copci_AmutBmut1_456820	8	7	conserved developmentally regulated protein of unknown function		0	0	4	4	4	4	1	4	4	4	2	1
Copci_AmutBmut1_457022	12	12	conserved developmentally regulated protein of unknown function		4	4	4	4	4	4	4	4	4	4	4	4
Copci_AmutBmut1_457690	9	5	conserved developmentally regulated protein of unknown function		2	2	4	0	4	1	4	0	4	4	2	2
Copci_AmutBmut1_463797	10	7	conserved developmentally regulated protein of unknown function		2	2	4	4	4	4	0	4	4	4	1	2
Copci_AmutBmut1_464169	10	9	conserved developmentally regulated protein of unknown function		4	4	0	2	4	0	4	4	4	4	4	4
Copci_AmutBmut1_478792	9	9	conserved developmentally regulated protein of unknown function		0	0	4	4	4	4	0	4	4	4	4	4
Copci_AmutBmut1_482401	10	10	conserved developmentally regulated protein of unknown function		1	4	0	4	4	4	4	4	4	4	4	4
Copci_AmutBmut1_486833	8	6	conserved developmentally regulated protein of unknown function		0	4	2	4	4	4	2	4	4	0	0	0
Copci_AmutBmut1_493828	9	6	conserved developmentally regulated protein of unknown function		1	2	4	1	4	4	4	2	4	4	1	2
Copci_AmutBmut1_493979	12	12	conserved developmentally regulated protein of unknown function		4	4	4	4	4	4	4	4	4	4	4	4
Copci_AmutBmut1_496267	8	6	conserved developmentally regulated protein of unknown function		1	4	4	0	4	2	0	2	4	0	4	4
Copci_AmutBmut1_499106	11	11	conserved developmentally regulated protein of unknown function		0	4	4	4	4	4	4	4	4	4	4	4
Copci_AmutBmut1_514684	9	7	conserved developmentally regulated protein of unknown function		1	4	4	4	4	2	1	4	4	4	1	2
Copci_AmutBmut1_521489	9	9	conserved developmentally regulated protein of unknown function		1	4	4	4	4	0	4	4	4	4	1	4
Copci_AmutBmut1_539462	10	9	conserved developmentally regulated protein of unknown function		4	4	4	4	4	4	1	4	4	0	4	2
Copci_AmutBmut1_541745	10	10	conserved developmentally regulated protein of unknown function		0	4	4	4	4	4	4	4	4	0	4	4
Copci_AmutBmut1_77696	11	8	conserved developmentally regulated protein of unknown function		2	2	4	4	4	4	4	2	4	4	4	1
Copci_AmutBmut1_365197	10	5	conserved developmentally regulated protein of unknown function		2	2	2	4	4	4	2	2	4	0	1	4
Copci_AmutBmut1_392538	10	5	conserved developmentally regulated protein of unknown function		2	4	2	4	2	2	0	4	4	4	2	1
Copci_AmutBmut1_428168	10	6	conserved developmentally regulated protein of unknown function		1	4	2	0	4	2	4	2	4	2	4	4
Copci_AmutBmut1_437196	10	5	conserved developmentally regulated protein of unknown function		1	2	4	4	2	4	4	2	4	0	2	2
Copci_AmutBmut1_463949	10	5	conserved developmentally regulated protein of unknown function		1	4	2	2	2	1	2	2	4	4	4	4
Copci_AmutBmut1_464585	10	6	conserved developmentally regulated protein of unknown function		2	2	4	0	1	2	4	2	4	4	4	4
Copci_AmutBmut1_464991	11	4	conserved developmentally regulated protein of unknown function		2	2	2	2	2	4	2	4	4	4	1	2
Copci_AmutBmut1_469409	10	6	conserved developmentally regulated protein of unknown function		1	4	4	2	4	1	2	4	4	4	2	2
Copci_AmutBmut1_494944	10	4	conserved developmentally regulated protein of unknown function		1	4	4	2	4	2	2	2	4	2	2	1
Copci_AmutBmut1_494999	10	6	conserved developmentally regulated protein of unknown function		2	4	4	2	4	0	2	4	4	0	4	2
Copci_AmutBmut1_499867	11	5	conserved developmentally regulated protein of unknown function		1	2	2	4	4	4	4	4	2	2	2	2
Schco3_2637291	10	5	conserved developmentally regulated protein of unknown function		1	4	4	2	0	2	4	4	2	2	2	4
Armosto1_270881	8	8	conserved developmentally regulated protein of unknown function		0	4	0	4	0	4	4	4	4	4	0	4
Copci_AmutBmut1_114685	11	10	conserved developmentally regulated protein of unknown function		4	2	4	1	4	4	4	4	4	4	4	4
Copci_AmutBmut1_167510	11	6	conserved developmentally regulated protein of unknown function		1	2	4	2	4	4	2	2	4	4	4	2
Copci_AmutBmut1_181843	9	7	conserved developmentally regulated protein of unknown function		1	2	4	4	4	1	2	4	4	0	4	4
Copci_AmutBmut1_20681	8	6	conserved developmentally regulated protein of unknown function		2	4	4	0	4	0	2	1	4	4	0	4
Copci_AmutBmut1_212774	10	9	conserved developmentally regulated protein of unknown function		2	4	4	4	4	4	4	4	4	4	1	1
Copci_AmutBmut1_229168	8	7	conserved developmentally regulated protein of unknown function		0	0	4	4	4	4	1	4	4	4	2	1
Copci_AmutBmut1_24314	8	7	conserved developmentally regulated protein of unknown function		1	2	4	4	4	4	4	1	4	4	1	1
Copci_AmutBmut1_248435	9	8	conserved developmentally regulated protein of unknown function		1	4	4	1	4	4	0	4	4	4	4	2
Copci_AmutBmut1_249370	9	8	conserved developmentally regulated protein of unknown function		4	4	4	4	4	1	0	4	1	2	4	4
Copci_AmutBmut1_282365	9	9	conserved developmentally regulated protein of unknown function		4	4	4	0	4	0	4	4	4	4	4	0
Copci_AmutBmut1_354120	9	9	conserved developmentally regulated protein of unknown function		4	0	4	0	4	4	4	4	0	4	4	4
Copci_AmutBmut1_359587	11	9	conserved developmentally regulated protein of unknown function		2	4	4	4	4	4	0	4	4	2	4	4
Copci_AmutBmut1_359614	11	6	conserved developmentally regulated protein of unknown function		4	2	4	2	4	4	4	2	2	0	2	4
Copci_AmutBmut1_360267	9	7	conserved developmentally regulated protein of unknown function		1	2	4	2	4	4	4	4	4	4	1	1
Copci_AmutBmut1_361995	9	7	conserved developmentally regulated protein of unknown function		1	4	4	4	4	4	0	2	4	4	1	2
Copci_AmutBmut1_368953	12	8	conserved developmentally regulated protein of unknown function		4	2	4	4	4	4	2	2	4	4	4	2
Copci_AmutBmut1_371073	8	7	conserved developmentally regulated protein of unknown function		0	0	4	0	4	2	4	4	4	0	4	4
Copci_AmutBmut1_373783	11	7	conserved developmentally regulated protein of unknown function		1	2	4	2	4	4	4	4	4	4	2	2
Copci_AmutBmut1_376045	9	8	conserved developmentally regulated protein of unknown function		1	4	4	4	4	1	4	4	4	4	2	1
Copci_AmutBmut1_379325	9	8	conserved developmentally regulated protein of unknown function		4	1	4	0	4	0	4	4	2	4	4	4
Copci_AmutBmut1_381353	7	5	conserved developmentally regulated protein of unknown function		4	2	0	0	4	4	0	0	4	2	4	0
Copci_AmutBmut1_390887	10	7	conserved developmentally regulated protein of unknown function		1	4	4	4	1	4	4	2	4	4	2	2
Copci_AmutBmut1_394290	10	8	conserved developmentally regulated protein of unknown function		1	2	4	4	4	4	4	4	4	4	2	1
Copci_AmutBmut1_397943	7	5	conserved developmentally regulated protein of unknown function		0	2	4	4	4	0	0	4	0	0	4	2
Copci_AmutBmut1_399253	9	6	conserved developmentally regulated protein of unknown function		1	2	4	4	4	4	1	2	4	4	2	1
Copci_AmutBmut1_400357	10	9	conserved developmentally regulated protein of unknown function		1	4	4	4	4	0	4	4	4	4	4	2
Copci_AmutBmut1_412248	10	7	conserved developmentally regulated protein of unknown function		1	2	4	4	4	4	4	2	4	4	2	1
Copci_AmutBmut1_416098	7	6	conserved developmentally regulated protein of unknown function		1	0	0	4	4	2	4	4	0	0	4	4
Copci_AmutBmut1_416407	8	6	conserved developmentally regulated protein of unknown function		1	2	4	0	4	0	2	4	4	0	4	4
Copci_AmutBmut1_422611	9	6	conserved developmentally regulated protein of unknown function		0	0	0	4	4	4	2	4	4	4	2	2
Copci_AmutBmut1_426567	8	8	conserved developmentally regulated protein of unknown function		4	1	0	1	4	0	4	4	4	4	4	4
Copci_AmutBmut1_432230	7	6	conserved developmentally regulated protein of unknown function		1	4	4	4	4	0	0	4	0	0	4	2
Copci_AmutBmut1_433064	9	6	conserved developmentally regulated protein of unknown function		1	2	4	4	4	1	4	2	2	4	1	4
Copci_AmutBmut1_433477	11	8	conserved developmentally regulated protein of unknown function		1	4	4	2	4	4	4	4	2	4	4	2
Copci_AmutBmut1_438795	10	6	conserved developmentally regulated protein of unknown function		1	4	2	4	2	2	4	1	4	2	4	4
Copci_AmutBmut1_439839	8	8	conserved developmentally regulated protein of unknown function		1	4	4	0	4	4	0	4	4	4	4	1
Copci_AmutBmut1_440006	10	5	conserved developmentally regulated protein of unknown function		1	2	2	4	2	2	2	4	4	1	4	4
Copci_AmutBmut1_442940	10	10	conserved developmentally regulated protein of unknown function		1	4	4	4	4	4	4	4	4	4	4	1
Copci_AmutBmut1_443410	11	4	conserved developmentally regulated protein of unknown function		2	4	2	2	4	2	1	4	4	2	2	2
Copci_AmutBmut1_445595	10	6	conserved developmentally regulated protein of unknown function		4	1	4	2	4	2	2	4	4	2	4	1
Copci_AmutBmut1_446134	9	7	conserved developmentally regulated protein of unknown function		4	4	0	2	1	4	0	4	4	4	4	2
Copci_AmutBmut1_446337	11	8	conserved developmentally regulated protein of unknown function		4	4	4	0	4	4	4	4	4	2	2	2
Copci_AmutBmut1_446784	7	6	conserved developmentally regulated protein of unknown function		0	4	4	4	4	0	0	4	4	0	2	1
Copci_AmutBmut1_452092	11	6	conserved developmentally regulated protein of unknown function		2	4	4	4	2	4	4	4	2	2	1	2
Copci_AmutBmut1_452121	11	8	conserved developmentally regulated protein of unknown function		2	2	4	4	4	4	4	4	4	0	4	2
Copci_AmutBmut1_454610	8	8	conserved developmentally regulated protein of unknown function		1	4	4	0	4	4	4	4	4	0	4	1
Copci_AmutBmut1_461720	11	11	conserved developmentally regulated protein of unknown function		4	4	4	1	4	4	4	4	4	4	4	4
Copci_AmutBmut1_462299	10	6	conserved developmentally regulated protein of unknown function		1	4	4	4	2	1	2	4	4	2	2	4
Copci_AmutBmut1_463506	9	9	conserved developmentally regulated protein of unknown function		4	4	4	1	4	4	4	4	4	0	0	4
Copci_AmutBmut1_464864	12	11	conserved developmentally regulated protein of unknown function		4	4	4	2	4	4	4	4	4	4	4	4
Copci_AmutBmut1_466289	10	7	conserved developmentally regulated protein of unknown function		1	4	4	0	4	2	4	4	4	4	2	2
Copci_AmutBmut1_466353	7	7	conserved developmentally regulated protein of unknown function		0	0	4	0	4	4	0	4	4	0	4	4
Copci_AmutBmut1_467706	9	5	conserved developmentally regulated protein of unknown function		1	2	4	0	4	0	2	2	4	2	4	4
Copci_AmutBmut1_467810	7	7	conserved developmentally regulated protein of unknown function		0	4	0	0	4	4	0	4	0	4	4	4
Copci_AmutBmut1_472066	7	7	conserved developmentally regulated protein of unknown function		0	4	4	0	4	0	4	4	4	0	0	4
Copci_AmutBmut1_476055	9	8	conserved developmentally regulated protein of unknown function		1	4	0	4	4	4	2	4	4	0	4	4
Copci_AmutBmut1_478473	8	7	conserved developmentally regulated protein of unknown function		1	4	4	0	4	1	4	2	4	0	4	4
Copci_AmutBmut1_48133	7	5	conserved developmentally regulated protein of unknown function		0	0	4	0	4	2	4	2	4	4	0	0
Copci_AmutBmut1_482223	12	11	conserved developmentally regulated protein of unknown function		4	4	4	4	4	4	4	2	4	4	4	4
Copci_AmutBmut1_493491	7	7	conserved developmentally regulated protein of unknown function		1	1	0	1	4	4	4	4	4	4	0	4
Copci_AmutBmut1_495182	9	7	conserved developmentally regulated protein of unknown function		4	4	4	2	2	1	1	4	4	0	4	4
Copci_AmutBmut1_495436	9	7	conserved developmentally regulated protein of unknown function		1	2	4	0	4	0	4	4	4	4	4	2
Copci_AmutBmut1_495744	6	6	conserved developmentally regulated protein of unknown function		1	4	4	0	4	0	4	4	4	1	0	0
Copci_AmutBmut1_495992	10	8	conserved developmentally regulated protein of unknown function		1	2	4	0	4	4	4	4	4	4	4	2
Copci_AmutBmut1_497622	12	8	conserved developmentally regulated protein of unknown function		4	2	4	4	4	4	4	2	4	4	2	2
Copci_AmutBmut1_500636	9	8	conserved developmentally regulated protein of unknown function		1	4	4	1	4	4	4	4	4	4	1	2
Copci_AmutBmut1_500944	8	8	conserved developmentally regulated protein of unknown function		1	4	0	0	4	0	4	4	4	4	4	4
Copci_AmutBmut1_501073	9	5	conserved developmentally regulated protein of unknown function		1	2	4	0	4	0	2	2	4	4	4	2
Copci_AmutBmut1_501294	9	5	conserved developmentally regulated protein of unknown function		1	2	4	4	4	2	2	4	4	1	2	1
Copci_AmutBmut1_502944	8	7	conserved developmentally regulated protein of unknown function		1	4	4	0	4	0	4	4	4	0	4	2
Copci_AmutBmut1_50839	9	8	conserved developmentally regulated protein of unknown function		0	2	4	4	4	4	0	4	4	4	4	0
Copci_AmutBmut1_529552	11	9	conserved developmentally regulated protein of unknown function		1	2	4	4	4	2	4	4	4	4	4	4
Copci_AmutBmut1_537610	7	6	conserved developmentally regulated protein of unknown function		1	4	0	4	4	4	0	4	1	1	4	2
Copci_AmutBmut1_537820	11	8	conserved developmentally regulated protein of unknown function		2	2	4	4	4	2	4	4	4	0	4	4
Copci_AmutBmut1_537984	7	5	conserved developmentally regulated protein of unknown function		0	1	4	0	2	2	1	1	4	4	4	4
Copci_AmutBmut1_538026	10	5	conserved developmentally regulated protein of unknown function		2	4	2	2	4	1	1	4	4	4	2	2
Copci_AmutBmut1_539116	9	8	conserved developmentally regulated protein of unknown function		1	4	2	0	4	0	4	4	4	4	4	4
Copci_AmutBmut1_539485	9	6	conserved developmentally regulated protein of unknown function		1	4	2	2	2	1	4	4	4	4	0	4
Copci_AmutBmut1_541993	10	9	conserved developmentally regulated protein of unknown function		4	4	4	4	4	2	0	0	4	4	4	4
Copci_AmutBmut1_544192	10	7	conserved developmentally regulated protein of unknown function		1	2	2	4	4	4	4	4	2	1	4	4
Copci_AmutBmut1_545000	11	7	conserved developmentally regulated protein of unknown function		1	2	4	2	4	4	4	4	2	4	2	4
Copci_AmutBmut1_89546	9	8	conserved developmentally regulated protein of unknown function		0	4	4	1	4	4	0	2	4	4	4	4
Schco3_2122040	7	7	conserved developmentally regulated protein of unknown function		0	0	4	4	0	4	4	0	4	0	4	4
Schco3_231789	9	8	conserved developmentally regulated protein of unknown function		4	4	0	0	0	4	2	4	4	4	4	4
Schco3_2346424	7	6	conserved developmentally regulated protein of unknown function		4	4	0	0	0	0	4	0	4	4	4	2
Schco3_2583266	7	7	conserved developmentally regulated protein of unknown function		0	0	4	0	0	4	0	4	4	4	4	4
Schco3_2602229	7	5	conserved developmentally regulated protein of unknown function		0	4	0	0	0	4	4	2	4	0	4	2
Schco3_2609519	9	9	conserved developmentally regulated protein of unknown function		1	4	4	4	0	0	4	4	4	4	4	4
Schco3_2621271	7	6	conserved developmentally regulated protein of unknown function		1	0	4	0	0	4	4	4	0	4	2	4
Schco3_2636799	7	7	conserved developmentally regulated protein of unknown function		0	4	4	0	0	0	0	4	4	4	4	4
Schco3_2642909	9	7	conserved developmentally regulated protein of unknown function		2	4	4	0	0	4	4	4	4	0	4	2
Schco3_2699522	11	11	conserved developmentally regulated protein of unknown function		4	4	4	4	0	4	4	4	4	4	4	4
Schco3_2744136	7	7	conserved developmentally regulated protein of unknown function		1	4	4	0	0	0	4	0	4	4	4	4
Copci_AmutBmut1_528942	10	8	ctg1 protein family member		1	4	4	4	4	4	4	4	4	1	2	2
Copci_AmutBmut1_419716	10	6	S.commune Spc14 protein family		1	4	2	2	4	4	0	4	2	4	4	2
Copci_AmutBmut1_502657	11	5	conserved developmentally regulated protein of unknown function		1	2	4	2	4	2	2	4	4	4	2	2
Schco3_2641770	8	7	conserved developmentally regulated protein of unknown function		2	4	4	0	0	4	0	4	4	4	4	0
