## Supplementary Table 7 for "Lessons on fruiting body morphogenesis from genomes and transcriptomes of Agaricomycetes"

### Sheet: Sheet1
Representative gene ID	# of devreg species (FC>2)	# of devreg species (FC>4)	putative function	S. cerevisiae ortholog	Ph. Chrysosporium	L. tigrinus	P. ostreatus	A. bisporus	C. cinerea	L. bicolor	C. aegerita	L. edodes	A. ostoyae	M. kentingensis	S. commune	A. ampla
Copci_AmutBmut1_438394	8	8			1	4	4	4	4	4	0	1	0	4	4	4
Copci_AmutBmut1_359052	9	5			0	0	2	2	4	2	4	4	4	1	4	2
Copci_AmutBmut1_382593	10	2			1	1	2	4	4	2	2	2	2	2	2	2
Copci_AmutBmut1_444168	9	6			1	2	0	2	4	4	4	1	4	4	2	4
Copci_AmutBmut1_461862	9	6			1	2	1	2	4	4	4	1	4	4	4	2
Copci_AmutBmut1_488324	8	6			1	4	2	2	4	4	0	1	4	4	1	4
Schco3_2490454	9	6			2	4	4	2	0	4	2	1	4	4	1	4
Copci_AmutBmut1_354878	10	4			1	2	2	2	4	2	4	4	4	2	1	2
Copci_AmutBmut1_387867	10	6			2	4	4	4	4	4	4	2	0	2	1	2
Copci_AmutBmut1_401749	10	2			2	4	2	2	2	2	2	4	2	1	1	2
Copci_AmutBmut1_6218	11	2			1	2	2	2	2	2	4	2	4	2	2	2
Schco3_2749855	10	5			2	4	4	2	0	4	4	2	2	1	4	2
Copci_AmutBmut1_40441	9	5	Poorly known fungal specific protein family		1	2	4	2	4	4	2	4	4	0	2	1
Copci_AmutBmut1_370164	11	10	alginate lyase		4	4	4	0	2	4	4	4	4	4	4	4
Copci_AmutBmut1_105035	11	7	copper amine oxidase		2	4	4	2	4	4	2	2	4	1	4	4
Copci_AmutBmut1_119721	10	3			2	4	4	2	2	2	0	4	2	2	1	2
Copci_AmutBmut1_154712	10	8			4	4	4	0	4	2	4	4	4	2	1	4
Copci_AmutBmut1_355732	8	7			4	2	4	1	4	0	1	4	1	4	4	4
Copci_AmutBmut1_380877	9	5			1	0	4	4	4	2	1	4	2	2	2	4
Copci_AmutBmut1_39881	11	9			4	2	1	4	4	2	4	4	4	4	4	4
Copci_AmutBmut1_414494	11	9			4	4	4	2	4	4	4	4	4	4	2	1
Copci_AmutBmut1_423239	9	8			1	4	2	4	4	4	4	4	0	1	4	4
Copci_AmutBmut1_438404	12	5			2	2	4	2	4	4	2	2	4	2	4	2
Copci_AmutBmut1_439682	9	8			1	4	4	4	4	0	4	2	4	0	4	4
Copci_AmutBmut1_442723	10	9			1	4	4	4	4	4	4	4	4	4	2	1
Copci_AmutBmut1_448354	10	5			1	1	4	4	2	2	2	4	4	4	2	2
Copci_AmutBmut1_462684	9	8			1	4	4	4	4	4	2	4	4	4	0	0
Copci_AmutBmut1_464092	9	7			1	4	4	1	4	4	2	4	4	4	2	1
Copci_AmutBmut1_493966	10	3			2	2	4	2	4	1	4	1	2	2	2	2
Copci_AmutBmut1_57055	9	5			2	2	4	4	4	4	2	0	4	2	1	1
Copci_AmutBmut1_444722	10	2	Endoplasmic reticulum transmembrane protein 3	YDL072C	1	2	2	2	2	2	4	4	2	2	2	1
Copci_AmutBmut1_57470	8	7	S-(hydroxymethyl)glutathione dehydrogenase	YDL168W	1	4	4	1	4	1	4	4	4	2	1	4
Copci_AmutBmut1_27441	9	5	Peptidyl-prolyl cis-trans isomerase	YDR155C	1	2	4	4	4	1	2	4	2	4	1	2
Copci_AmutBmut1_432757	11	3	Adenylate kinase	YDR226W	2	2	4	4	2	2	4	2	2	2	1	2
Copci_AmutBmut1_447482	10	3	Probable aminopeptidase	YDR415C	1	2	2	4	2	2	2	4	4	2	1	2
Copci_AmutBmut1_406382	9	5	Guanine nucleotide exchange factor SRM1	YGL097W	1	4	4	4	2	1	1	2	4	4	2	2
Copci_AmutBmut1_431646	11	10	may be related to thiamine biosynthesis	YGR144W	4	4	4	2	4	0	4	4	4	4	4	4
Copci_AmutBmut1_449126	9	3		YGR194C	1	2	4	2	2	1	0	2	2	4	4	2
Copci_AmutBmut1_418721	9	5	glycerol kinase	YHL032C	1	4	2	4	2	4	0	2	4	4	1	2
Copci_AmutBmut1_496509	9	5	Delta-1-pyrroline-5-carboxylate dehydrogenase, mitochondrial	YHR037W	1	2	4	4	4	2	1	4	4	2	1	2
Copci_AmutBmut1_457271	10	4		YHR039C	1	2	4	4	2	2	4	2	2	0	2	4
Copci_AmutBmut1_454475	10	2	Cytochrome c oxidase subunit 6, mitochondrial	YHR051W	2	4	1	2	1	4	2	2	2	2	2	2
Copci_AmutBmut1_399739	10	4	NADH-cytochrome b5 reductase 1	YIL043C	1	4	4	4	4	2	2	2	2	2	1	2
Copci_AmutBmut1_501360	10	4	Ornithine carbamoyltransferase	YJL088W	1	2	4	4	2	2	2	4	4	2	1	2
Copci_AmutBmut1_479579	9	5	Inositol-3-phosphate synthase	YJL153C	1	4	2	4	4	1	2	4	4	1	2	2
Copci_AmutBmut1_450366	8	7	Indoleamine 2,3-dioxygenase	YJR078W	2	1	4	0	4	4	4	4	0	0	4	4
Copci_AmutBmut1_507443	9	6	Protein SFK1	YKL051W	1	4	0	4	2	0	4	4	4	4	2	2
Copci_AmutBmut1_449778	10	4	Cytochrome c peroxidase, mitochondrial	YKR066C	1	2	4	2	4	2	4	2	2	4	1	2
Copci_AmutBmut1_370023	11	2	Mitochondrial-processing peptidase subunit beta	YLR163C	2	2	4	4	2	2	2	2	2	2	1	2
Copci_AmutBmut1_429733	10	3	H/ACA ribonucleoprotein complex subunit CBF5	YLR175W	1	2	4	2	2	2	2	4	4	2	1	2
Copci_AmutBmut1_546324	10	5		YLR178C	1	4	1	2	4	4	2	4	4	2	2	2
Copci_AmutBmut1_546731	9	6	Heat shock protein 60, mitochondrial	YLR259C	1	2	4	4	4	4	2	2	4	4	1	1
Copci_AmutBmut1_443094	10	2	Protein transport protein SEC22	YLR268W	1	2	4	2	2	2	2	2	4	2	2	1
Copci_AmutBmut1_453534	10	4	Tricalbin-3	YML072C	1	2	2	2	4	2	1	4	4	2	4	2
Copci_AmutBmut1_492299	7	6	Homolog of yeast uncharacterized membrane protein YML131W	YML131W	1	4	4	2	4	0	1	1	4	4	4	1
Copci_AmutBmut1_357825	9	6	Glycine dehydrogenase (decarboxylating), mitochondrial	YMR189W	4	2	4	2	4	1	4	4	4	1	1	2
Copci_AmutBmut1_461761	8	5		YMR210W	1	2	4	4	4	2	4	2	1	1	4	1
Copci_AmutBmut1_446878	9	6	Apoptosis-inducing factor 1	YNR074C	2	4	4	0	2	4	4	2	4	4	1	1
Copci_AmutBmut1_437624	9	5	Hydroxymethylpyrimidine/phosphomethylpyrimidine kinase THI20	YOL055C	1	4	4	4	4	2	1	4	2	2	2	1
Copci_AmutBmut1_457231	9	5	10 kDa heat shock protein, mitochondrial	YOR020C	1	2	4	4	4	4	2	2	2	4	1	1
Copci_AmutBmut1_469456	10	4	Sulfite efflux pump SSU1	YPL092W	1	2	2	1	4	2	2	2	4	4	4	2
Copci_AmutBmut1_455928	11	2	Cytochrome b-c1 complex subunit 2, mitochondrial	YPR191W	2	4	4	2	2	2	2	2	2	2	1	2
Schco3_2643891	9	5	glycoside hydrolase 95 family protein		2	4	4	2	0	4	0	4	4	2	1	2
Copci_AmutBmut1_449757	10	3	polyketide cyclase		2	2	4	2	4	2	1	2	4	2	1	2
Copci_AmutBmut1_104956	11	6			2	2	4	2	2	4	4	2	4	4	4	0
Copci_AmutBmut1_140785	9	5			2	4	1	1	4	2	0	4	4	4	2	2
Copci_AmutBmut1_205527	9	9			4	4	4	0	4	4	0	4	0	4	4	4
Copci_AmutBmut1_272609	9	5			1	4	1	2	4	4	2	2	4	4	2	1
Copci_AmutBmut1_358430	9	6			1	2	2	1	4	1	4	2	4	4	4	4
Copci_AmutBmut1_368458	11	0			1	2	2	2	2	2	2	2	2	2	2	2
Copci_AmutBmut1_374191	9	5			4	1	4	2	4	1	0	2	4	2	4	2
Copci_AmutBmut1_374839	9	6			1	4	2	4	4	2	4	4	2	4	1	1
Copci_AmutBmut1_378489	9	6			0	4	4	2	4	2	1	4	2	4	4	1
Copci_AmutBmut1_400163	9	5			1	2	2	2	1	2	4	4	4	1	4	4
Copci_AmutBmut1_42956	10	5			4	2	2	2	4	4	4	2	2	4	1	1
Copci_AmutBmut1_443762	10	4			1	2	4	2	4	2	2	4	2	4	2	1
Copci_AmutBmut1_447262	9	5			1	0	2	1	4	2	4	2	4	4	4	2
Copci_AmutBmut1_462026	10	2			2	1	4	2	2	1	2	4	2	2	2	2
Copci_AmutBmut1_468131	9	5			1	1	4	4	2	4	2	2	4	4	2	1
Copci_AmutBmut1_472279	9	5			2	2	4	2	4	2	4	4	4	1	0	0
Copci_AmutBmut1_503392	9	5			1	2	4	2	4	4	2	2	4	4	1	1
Copci_AmutBmut1_518017	9	5			1	2	2	4	4	4	1	4	4	2	2	1
Schco3_2710429	9	6			1	4	4	4	0	4	4	2	4	1	2	2
Copci_AmutBmut1_159306	11	6			1	4	2	2	2	4	4	2	2	4	4	4
Copci_AmutBmut1_221814	10	5			1	1	2	4	4	2	4	2	4	2	4	2
Copci_AmutBmut1_354355	10	4			1	2	4	2	2	4	2	4	2	2	4	1
Copci_AmutBmut1_366366	10	4			1	4	4	0	2	2	2	4	2	2	4	2
Copci_AmutBmut1_381314	10	3			1	4	2	2	4	2	2	4	2	2	1	2
Copci_AmutBmut1_442545	10	3			1	4	2	2	2	1	2	4	2	4	2	2
Copci_AmutBmut1_448876	11	5			4	4	2	2	4	2	2	4	4	0	2	2
Copci_AmutBmut1_463668	10	5			1	4	4	4	4	4	2	2	2	2	1	2
Copci_AmutBmut1_465133	10	4			1	2	4	4	4	2	2	4	2	2	2	1
Copci_AmutBmut1_473127	10	5			1	2	4	1	4	2	4	4	4	2	2	2
Copci_AmutBmut1_500297	10	6			2	4	4	2	4	4	2	4	4	1	2	0
Copci_AmutBmut1_5559	10	5			4	4	4	2	4	1	4	2	2	2	2	1
Copci_AmutBmut1_90959	11	5			1	4	4	2	2	2	2	4	4	4	2	2
Copci_AmutBmut1_94143	10	2			1	4	2	2	2	2	2	2	4	2	2	1
Copci_AmutBmut1_252133	10	6	secretory pathway protein		1	4	4	2	4	0	2	4	4	2	2	4
Copci_AmutBmut1_264920	11	8	membrane anchored protein protein with unknown function		1	2	4	4	2	4	2	4	4	4	4	4
Copci_AmutBmut1_471736	11	7	DnaJ protein that regulate Hsp70 protein activity		2	2	2	4	4	4	4	4	2	0	4	4
Copci_AmutBmut1_511951	11	10	phosphatase		1	4	4	4	4	4	4	4	4	4	4	2
Copci_AmutBmut1_358138	11	6	pyridoxal phosphate-dependent transferase		1	4	4	4	4	2	2	4	4	2	2	2
Copci_AmutBmut1_471416	11	8	Sulfatase-modifying enzyme		0	2	4	4	4	2	4	4	4	4	2	4
Copci_AmutBmut1_357580	8	4	Zinc-finger putatively involved in cell cycle regulation		1	1	2	4	4	1	4	4	2	1	2	2
Copci_AmutBmut1_110021	10	8			2	4	4	4	4	2	4	4	4	4	0	0
Copci_AmutBmut1_113931	5	4			0	0	0	4	4	2	4	0	0	0	4	1
Copci_AmutBmut1_119838	12	8			2	2	4	4	4	4	4	4	2	2	4	4
Copci_AmutBmut1_205173	8	8			1	1	4	4	4	4	4	4	4	4	1	1
Copci_AmutBmut1_211948	9	8			1	2	4	0	4	1	4	4	4	4	4	4
Copci_AmutBmut1_239049	9	7			1	4	4	2	4	4	2	4	4	4	1	1
Copci_AmutBmut1_240258	9	6			2	4	4	4	2	0	2	1	0	4	4	4
Copci_AmutBmut1_292021	8	7			1	2	4	1	4	4	4	4	4	4	1	1
Copci_AmutBmut1_354852	10	6			1	2	4	4	4	2	2	4	4	4	2	1
Copci_AmutBmut1_356480	9	7			1	4	4	4	4	4	1	2	4	4	2	1
Copci_AmutBmut1_357863	6	6			0	4	4	4	4	0	4	1	4	1	1	1
Copci_AmutBmut1_359824	6	6			1	0	0	0	4	0	4	4	4	4	1	4
Copci_AmutBmut1_363228	10	7			1	4	4	4	4	1	4	2	4	4	2	2
Copci_AmutBmut1_363846	9	9			1	4	1	4	4	1	4	4	4	4	4	4
Copci_AmutBmut1_366605	10	7			1	2	4	4	4	2	4	4	4	4	2	1
Copci_AmutBmut1_366692	9	6			2	4	4	4	4	1	2	1	1	4	4	2
Copci_AmutBmut1_371291	9	5			1	2	4	4	4	1	2	1	2	2	4	4
Copci_AmutBmut1_372931	10	8			1	2	4	4	4	0	4	4	4	4	4	2
Copci_AmutBmut1_374504	7	7			1	0	0	0	4	4	4	4	1	4	4	4
Copci_AmutBmut1_375983	9	8			4	4	4	1	4	4	1	1	2	4	4	4
Copci_AmutBmut1_380266	11	4			1	2	2	2	4	4	2	2	2	4	4	2
Copci_AmutBmut1_381324	11	8			1	2	4	2	4	4	4	2	4	4	4	4
Copci_AmutBmut1_389532	12	8			4	4	4	2	4	4	2	4	2	4	4	2
Copci_AmutBmut1_406912	9	6			1	2	4	4	4	1	2	4	4	1	2	4
Copci_AmutBmut1_420787	8	7			1	1	1	4	4	4	4	4	4	0	2	4
Copci_AmutBmut1_439908	9	9			4	4	4	1	4	4	4	4	4	4	1	1
Copci_AmutBmut1_443918	10	7			1	4	4	4	4	2	4	4	4	2	2	1
Copci_AmutBmut1_445488	10	1			2	2	4	2	2	1	0	2	2	2	2	2
Copci_AmutBmut1_446070	10	0			1	2	2	2	2	2	2	1	2	2	2	2
Copci_AmutBmut1_44621	8	8			1	4	4	4	1	4	4	4	4	1	1	4
Copci_AmutBmut1_448206	10	7			1	4	4	4	4	4	2	4	4	2	2	1
Copci_AmutBmut1_448649	9	5			1	2	4	4	4	2	1	2	2	4	1	4
Copci_AmutBmut1_449764	9	6			1	2	4	4	4	2	4	0	4	0	4	2
Copci_AmutBmut1_450192	9	5			1	4	2	4	4	4	0	0	4	2	2	2
Copci_AmutBmut1_450751	10	10			4	4	4	4	4	4	4	4	0	0	4	4
Copci_AmutBmut1_451069	6	6			1	4	4	0	4	0	4	0	4	1	4	1
Copci_AmutBmut1_461236	9	7			1	4	4	2	4	1	4	4	4	4	2	1
Copci_AmutBmut1_461716	11	6			4	4	2	2	4	2	4	2	4	4	2	1
Copci_AmutBmut1_463012	9	7			4	1	4	1	4	2	4	1	4	4	2	4
Copci_AmutBmut1_464107	10	4			1	2	4	4	2	1	4	2	4	2	2	2
Copci_AmutBmut1_464469	9	9			4	0	4	4	4	1	4	4	4	1	4	4
Copci_AmutBmut1_465487	10	9			4	0	0	4	4	4	4	4	4	4	4	2
Copci_AmutBmut1_467152	11	7			1	4	4	4	4	2	4	4	4	2	2	2
Copci_AmutBmut1_467882	8	7			4	4	0	0	4	2	1	4	4	1	4	4
Copci_AmutBmut1_470378	10	6			2	2	4	4	4	2	1	4	4	1	2	4
Copci_AmutBmut1_472182	10	8			4	4	4	4	2	2	0	1	4	4	4	4
Copci_AmutBmut1_476273	10	10			4	0	4	4	4	4	1	4	4	4	4	4
Copci_AmutBmut1_479498	10	6			1	4	2	4	4	2	4	4	4	2	1	2
Copci_AmutBmut1_490533	11	7			4	4	2	2	4	2	4	4	4	1	2	4
Copci_AmutBmut1_492531	9	9			1	4	4	4	4	0	4	4	4	4	1	4
Copci_AmutBmut1_493277	8	8			0	4	0	4	4	4	4	4	4	4	0	0
Copci_AmutBmut1_494088	10	4			1	1	4	2	4	2	2	4	4	2	2	2
Copci_AmutBmut1_494394	10	8			1	4	4	1	4	2	4	4	4	4	4	2
Copci_AmutBmut1_496853	10	8			1	4	4	4	4	2	4	2	0	4	4	4
Copci_AmutBmut1_498252	9	6			4	4	4	0	4	2	4	2	1	4	1	2
Copci_AmutBmut1_498683	10	7			1	4	2	4	4	2	4	4	4	2	4	1
Copci_AmutBmut1_500409	9	7			4	4	4	2	4	2	4	0	4	4	0	1
Copci_AmutBmut1_500758	10	9			0	4	4	4	4	4	4	1	4	4	4	2
Copci_AmutBmut1_503075	10	7			1	4	4	2	4	2	4	2	4	4	4	1
Copci_AmutBmut1_526654	9	9			1	4	4	4	4	4	1	4	4	4	0	4
Copci_AmutBmut1_529780	12	11			4	2	4	4	4	4	4	4	4	4	4	4
Copci_AmutBmut1_62205	11	7			1	4	4	4	4	2	4	2	2	2	4	4
Copci_AmutBmut1_85133	10	6			1	4	4	2	4	1	4	4	2	4	2	2
Copci_AmutBmut1_87494	10	7			0	4	2	0	4	4	4	2	4	4	2	4
Copci_AmutBmut1_95982	9	7			2	1	4	4	4	2	4	4	1	4	1	4
PleosPC15_2_1053349	5	5			1	4	4	0	0	4	1	4	0	4	0	0
Schco3_2501673	8	7			2	4	0	4	0	0	4	0	4	4	4	4
Schco3_2616512	8	8			4	4	0	0	0	1	4	4	4	4	4	4
Schco3_2617482	8	6			4	2	4	0	0	1	0	4	4	4	2	4
Schco3_2684336	7	7			0	4	0	0	0	4	4	4	4	4	4	0
Copci_AmutBmut1_356538	8	7			1	4	4	4	4	1	4	0	2	0	4	4
Copci_AmutBmut1_372884	10	6			1	4	0	2	4	2	2	4	4	2	4	4
Copci_AmutBmut1_443932	7	7			1	1	0	0	4	0	4	4	4	4	4	4
Copci_AmutBmut1_450372	10	7	Cytochrome c isoform 1	YJR048W	4	4	4	4	2	4	4	2	4	2	1	1
Copci_AmutBmut1_381558	8	2	C. cinerea Eln2		2	1	1	2	4	2	2	2	2	4	0	0
Copci_AmutBmut1_79359	9	5	cytochrome p450 protein		2	1	4	4	2	4	2	4	4	1	1	2
Schco3_2662483	9	5	cytochrome p450 protein		0	0	2	4	0	2	4	4	4	2	2	4
Copci_AmutBmut1_361786	10	5	cytochrome p450 protein		2	2	4	4	4	4	0	2	4	2	2	1
Copci_AmutBmut1_361801	10	6	cytochrome p450 protein		2	1	4	2	4	2	2	4	4	4	4	1
Copci_AmutBmut1_371269	11	10	cytochrome p450 protein		4	4	4	4	4	2	0	4	4	4	4	4
Copci_AmutBmut1_456826	6	6	cytochrome p450 protein		1	0	4	4	4	4	4	4	1	0	0	0
Copci_AmutBmut1_24490	12	11	cytochrome p450 protein		4	4	4	2	4	4	4	4	4	4	4	4
